# Tandemly repeated genes promote RNAi-mediated heterochromatin formation via an anti-silencing factor Epe1 in fission yeast

**DOI:** 10.1101/2022.07.04.498379

**Authors:** Takahiro Asanuma, Soichi Inagaki, Tetsuji Kakutani, Hiroyuki Aburatani, Yota Murakami

## Abstract

In most eukaryotes, constitutive heterochromatin, defined by histone H3 lysine 9 methylation (H3K9me), is enriched on repetitive DNA, such as pericentromeric repeats and transposons. Furthermore, repetitive transgenes also induce heterochromatin formation in diverse model organisms. However, the mechanisms that promote heterochromatin formation at repetitive DNA elements are still not clear. Here, using fission yeast, we show that tandemly repeated mRNA genes promote RNA interference (RNAi)-mediated heterochromatin formation in co-operation with an anti-silencing factor, Epe1. Although the presence of tandemly repeated genes itself does not cause heterochromatin formation, once complementary small RNAs are artificially supplied in *trans*, the RNAi machinery assembled on the repeated genes starts producing cognate small RNAs in *cis* to autonomously maintain heterochromatin at these sites. The establishment of this “repeat-induced RNAi” depends on the copy number of repeated genes and also requires Epe1, which is known to remove H3K9me and derepress the transcription of genes underlying heterochromatin. Analogous to repeated genes, the DNA sequence underlying constitutive heterochromatin encodes widespread transcription start sites (TSSs), from which Epe1 activates ncRNA transcription to promote RNAi-mediated heterochromatin formation. Our results suggest that, when repetitive transcription units underlie heterochromatin, Epe1 generates sufficient transcripts for the activation of RNAi without disruption of heterochromatin.
