## Supplemental Table S1 for "Tandemly repeated genes promote RNAi-mediated heterochromatin formation via an anti-silencing factor Epe1 in fission yeast"

### Sheet: Supplemental Table S1
		Supplemental Table S1. Schizosaccharomyces pombe strains used in this study.
		*EH: Ectopic heterochromatin which is maintained by tans-acting RNAi or repeat-induced RNAi or self-propagation .
		*leu1+::ade6-hp IIΔ: Cells whose leu1+::ade6-hp II at leu1-32 is removed by crossing with the leu1-32 strain.
		Source	Name	Genotype							Experiments	Figures
		This study	HS-270	h90, ade6-M210, his2, leu1-32, ura4DS/E, Kint2::ura4+ , natMX6::3FLAG::ago1							ChIP-qPCR	1a, Extended Data 1h
		This study	HS-282	h90, ade6-M210, his2, leu1-32, ura4DS/E, Kint2::ura4+, natMX6::3FLAG::ago1, epe1Δ::hphMX6							ChIP-qPCR	1a, Extended Data 1h
		This study	HS-309	h90, ade6-M210, his2, leu1-32, ura4DS/E, Kint2::ura4+, natMX6::3FLAG::ago1, hphMX6:: Purg1::epe1							ChIP-qPCR	1a, Extended Data 1h
		This study	HS-324	h90, ade6-M210, his2, leu1-32, ura4DS/E, Kint2::ura4+, natMX6::3FLAG::ago1, hphMX6:: Purg1::epe1 , dcr1Δ::kanMX6							ChIP-qPCR	1a, Extended Data 1h
		This study	TS-873	h90, ade6-M210, his2, leu1-32, ura4DS/E, Kint2::ura4+, rik1-13myc-hphMX6							ChIP-qPCR	1b, Extended Data 1h
		This study	KS-107	h90, ade6-M210, his2, leu1-32, ura4DS/E, Kint2::ura4+, rik1-13myc-hphMX6, epe1Δ::natMX6							ChIP-qPCR	1b, Extended Data 1h
		This study	KS-708	h90, ade6-M210, his2, leu1-32, ura4DS/E, Kint2::ura4+, rik1-13myc-hphMX6, kanMX6::Purg1::3FLAG-epe1							ChIP-qPCR	1b, Extended Data 1h
		This study	KS-840	h90, ade6-M210, his2, leu1-32, ura4DS/E, Kint2::ura4+, rik1-13myc-hphMX6, kanMX6::Purg1::3FLAG-epe1 dcr1Δ::natMX6							ChIP-qPCR	1b, Extended Data 1h
		R.Allshire	FY2002	h+, leu1-32, ade6-DN/N, ura4-DS/E, imr1L::ura4+, otr1R::ade6+							Northern siRNA	1c
		This study	TS-179	h+, leu1-32, ade6-DN/N, ura4-DS/E, imr1L::ura4+, otr1R::ade6+, hphMX6::Purg1::3FLAG-epe1							Northern siRNA	1c
		This study	KS-960	h+, leu1-32, ade6-DN/N, ura4-DS/E, imr1L::ura4+, otr1R::ade6+, hphMX6::Purg1::3FLAG-epe1, dcr1Δ::kanMX6							Northern siRNA	1c
		Our lab stock	HS-95 (ISZ4)	h+, ade6-DN/N, leu1-32, ura4-DS/E , imr1L(NcoI)::ura4+, otr1R(SphI)::ade6+, 3FLAG::epe1::kanMX6							qRT-PCR,ChIP-qPCR	1d, Extended Data 1d,f,e
		This study	HS-189	h+, ade6-DN/N, leu1-32, ura4-DS/E , imr1L(NcoI)::ura4+, otr1R(SphI)::ade6+, hphMX6::Purg1::3FLAG::epe1::kanMX6							qRT-PCR,ChIP-qPCR	1d, Extended Data 1d,f,e
		Jun-ichi Nakayama	SPYB105	h90, ade6-M210, his2, leu1-32, ura4DS/E, Kint2::ura4+							CAGE-seq, Silencing assay, RACE	1e,f,g, Extended Data 1g, 2, 3
		This study	KS-377	h90, ade6-M210, his2, leu1-32, ura4DS/E, Kint2::ura4+, hphMX6::Purg1::3FLAG-epe1							CAGE-seq, Silencing assay, RACE	1e,f,g, Extended Data 1g, 2, 3
		This study	JS-986	h-, leu1-32, ade6Δ::natMX6, ura4Δ::ade6+x1							Silencing assay, ChIP-seq, ChIP-qPCR	2b,c,d,f 3a, Extended data 8, Supplementray fig.1
		This study	JS-987	h-, leu1-32, ade6Δ::natMX6, ura4Δ::ade6+x8							Silencing assay, ChIP-qPCR	2b,c,d, Supplementray fig.1
		This study	JS-820	h-, leu1-32, ade6Δ::natMX6, ura4Δ::ade6+x1, leu1+::ade6-hp I							Silencing assay	2b,c,d
		This study	JS-821	h-, leu1-32, ade6Δ::natMX6, ura4Δ::ade6+x8, leu1+::ade6-hp I							Silencing assay	2b,c,d
		This study	JS-816	h-, leu1-32, ade6Δ::natMX6, ura4Δ::ade6+x1, leu1+::ade6-hp II							Silencing assay, ChIP-qPCR	2b,c,d, Supplementray fig.1
		This study	JS-817	h-, leu1-32, ade6Δ::natMX6, ura4Δ::ade6+x8, leu1+::ade6-hp II							Silencing assay, ChIP-qPCR	2b,c,d, Supplementray fig.1
		This study	BS-778	h-, leu1-32, ade6Δ::natMX6, ura4Δ::ade6+x2, leu1+::ade6-hp II							Silencing assay	2b,c,d
		This study	BS-780	h-, leu1-32, ade6Δ::natMX6, ura4Δ::ade6+x4, leu1+::ade6-hp II							Silencing assay	2b,c,d
		This study	BS-782	h-, leu1-32, ade6Δ::natMX6, ura4Δ::ade6+x6, leu1+::ade6-hp II							Silencing assay	2b,c,d
		This study	BS-785	h-, leu1-32, ade6+, ura4Δ::ade6+x8, leu1+::ade6-hp II							Silencing assay	2b,c,d
		This study	BS-796	h-, leu1-32, ade6Δ::natMX6, EH[ura4Δ::ade6+x1], leu1+::ade6-hp II							ChIP-qPCR, Northern siRNA, ChIP-seq, smRNA-seq	2e,f, 3a, 6a,b, Supplementary fig.1
		This study	BS-830	h-, leu1-32, ade6Δ::natMX6, EH[ura4Δ::ade6+x2], leu1+::ade6-hp II							ChIP-qPCR, Northern siRNA	2e
		This study	BS-832	h-, leu1-32, ade6Δ::natMX6, EH[ura4Δ::ade6+x4], leu1+::ade6-hp II							ChIP-qPCR, Northern siRNA	2e
		This study	BS-834	h-, leu1-32, ade6Δ::natMX6, EH[ura4Δ::ade6+x6], leu1+::ade6-hp II							ChIP-qPCR, Northern siRNA	2e
		This study	BS-798	h-, leu1-32, ade6Δ::natMX6, EH[ura4Δ::ade6+x8], leu1+::ade6-hp II							ChIP-qPCR, Northern siRNA, ChIP-seq, smRNA-seq	2e,f, 3a,4c, 6a,b Supplementray fig.1
		This study	JS-988	h-, leu1-32, ade6Δ::natMX6, ura4Δ::ade6+x8							ChIP-seq, smRNA-seq	2f, 3a, Extended Data,7, Supplementray fig.1
		This study	JS-881	h+, leu1-32, ade6Δ::natMX6, EH[ura4Δ::ade6+x8], leu1+::ade6-hp IIΔ							Silencing assay, ChIP-qPCR	4a,b,f
		This study	JS-882	h-, leu1-32, ade6Δ::natMX6, EH[ura4Δ::ade6+x8], leu1+::ade6-hp II							Silencing assay, ChIP-qPCR	4a,b
		This study	KS-66	h+, leu1-32, ade6Δ::natMX6							For cross	4a
		This study	BS-806	h+, leu1-32, ade6Δ::natMX6, EH[ura4Δ::ade6+x8], leu1+::ade6-hp IIΔ							smRNA-seq, ChIP-seq	4c, Extended Data 7, Supplementray fig.1
		This study	BS-808	h+, leu1-32, ade6Δ::natMX6, EH[ura4Δ::ade6+x8], leu1+::ade6-hp IIΔ, dcr1Δ::kanMX6							smRNA-seq, ChIP-seq	4c, Extended Data 7, Supplementray fig.1
		This study	BS-809	h+, leu1-32, ade6Δ::natMX6, EH[ura4Δ::ade6+x8], leu1+::ade6-hp IIΔ, epe1Δ::kanMX6 Red							smRNA-seq, ChIP-seq	4c, Extended Data 7, Supplementray fig.1
		This study	BS-810	h+, leu1-32, ade6Δ::natMX6, EH[ura4Δ::ade6+x8], leu1+::ade6-hp IIΔ, epe1Δ::kanMX6 White							smRNA-seq, ChIP-seq	Supplementray fig.1
		This study	BS-289	h?, leu1-32, ade6Δ::natMX6, EH[ura4Δ::ade6+x8], leu1+::ade6-hp IIΔ							Silencing assay	4d
		This study	BS-288	h+, leu1-32, ade6Δ::natMX6, EH[ura4Δ::ade6+x8], leu1+::ade6-hp IIΔ, dcr1Δ::kanMX6							Silencing assay, ChIP-qPCR	4d,f
		This study	BS-268	h?, leu1-32, ade6Δ::natMX6, EH[ura4Δ::ade6+x8], leu1+::ade6-hp IIΔ							Silencing assay	4d
		This study	BS-271	h?, leu1-32, ade6Δ::natMX6, EH[ura4Δ::ade6+x8], leu1+::ade6-hp IIΔ, ago1Δ::kanMX6							Silencing assay	4d
		This study	BS-148	h-, leu1-32, ade6Δ::natMX6, dcr1ΔkanMX6							For cross	4d
		This study	BS-154	h-, leu1-32, ade6Δ::natMX6, ago1ΔkanMX6							For cross	4d
		This study	BS-136	h-, leu1-32, ade6Δ::natMX6, epe1ΔkanMX6							For cross	4e
		This study	BS-249	h?, leu1-32, ade6Δ::natMX6, EH[ura4Δ::ade6+x8], leu1+::ade6-hp IIΔ							Silencing assay	4e
		This study	BS-247	h?, leu1-32, ade6Δ::natMX6, EH[ura4Δ::ade6+x8], leu1+::ade6-hp IIΔ, epe1Δ::kanMX6							Silencing assay	4e
		This study	BS-258	h?, leu1-32, ade6Δ::natMX6, EH[ura4Δ::ade6+x8], leu1+::ade6-hp IIΔ							Silencing assay	4e
		This study	BS-259	h?, leu1-32, ade6Δ::natMX6, EH[ura4Δ::ade6+x8], leu1+::ade6-hp IIΔ, epe1Δ::kanMX6							Silencing assay	4e
		This study	BS-263	h?, leu1-32, ade6Δ::natMX6, EH[ura4Δ::ade6+x8], leu1+::ade6-hp IIΔ							Silencing assay	4e
		This study	BS-262	h?, leu1-32, ade6Δ::natMX6, EH[ura4Δ::ade6+x8], leu1+::ade6-hp IIΔ, epe1Δ::kanMX6							Silencing assay	4e
		This study	BS-265	h?, leu1-32, ade6Δ::natMX6, EH[ura4Δ::ade6+x8], leu1+::ade6-hp IIΔ							Silencing assay	4e
		This study	BS-264	h?, leu1-32, ade6Δ::natMX6, EH[ura4Δ::ade6+x8], leu1+::ade6-hp IIΔ, epe1Δ::kanMX6							Silencing assay, ChIP-qPCR	4e,f
		This study	CS-174	h+, leu1-32, ade6Δ::natMX6, EH[ura4Δ::ade6+x8], leu1+::ade6-hp IIΔ, kanMX6::3FLAG::ago1							ChIP-qPCR	4g
		This study	CS-228	h+, leu1-32, ade6Δ::natMX6, EH[ura4Δ::ade6+x8], leu1+::ade6-hp IIΔ, kanMX6::3FLAG::ago1, epe1Δ::hphMX6							ChIP-qPCR	4g
		This study	CS-224	h+, leu1-32, ade6Δ::natMX6, EH[ura4Δ::ade6+x8], leu1+::ade6-hp IIΔ, kanMX6::3FLAG::ago1, dcr1Δ::hphMX6							ChIP-qPCR	4g
		This study	BS-800	h-, leu1-32, ade6Δ::natMX6, EH[ura4Δ::ade6+x1], leu1+::ade6-hp II, epe1Δ::hphMX6							ChIP-seq, smRNA-seq	6a,b, Supplementray fig.1
		This study	BS-802	h-, leu1-32, ade6Δ::natMX6, EH[ura4Δ::ade6+x8], leu1+::ade6-hp II, epe1Δ::hphMX6							ChIP-seq, smRNA-seq	6a,b, Supplementray fig.1
		This study	BS-731	h?, leu1-32, ade6Δ::natMX6, EH[ura4Δ::ade6+x1], leu1+::ade6-hp IIΔ, rdp1-13myc-kanMX6							ChIP-qPCR, Northern siRNA	6d,e
		This study	BS-730	h?, leu1-32, ade6Δ::natMX6, EH[ura4Δ::ade6+x1], leu1+::ade6-hp IIΔ, epe1Δ::hphMX6, rdp1-13myc-kanMX6							ChIP-qPCR, Northern siRNA	6d,e
		This study	BS-602	h?, leu1-32, ade6Δ::natMX6, EH[ura4Δ::ade6+x8], leu1+::ade6-hp IIΔ, rdp1-13myc-kanMX6							ChIP-qPCR, Northern siRNA	6d,e
		This study	BS-598	h?, leu1-32, ade6Δ::natMX6, EH[ura4Δ::ade6+x8], leu1+::ade6-hp IIΔ, epe1Δ::hphMX6, rdp1-13myc-kanMX6							ChIP-qPCR, Northern siRNA	6d,e
		This study	BS-520	h+, leu1-32, ade6Δ::natMX6, rdp1-13myc-kanMX6							For cross	6d
		This study	BS-466	h-, leu1-32, ade6Δ::natMX6, ura4Δ::ade6+x1, leu1+::ade6-hp II, epe1Δ::hphMX6							For cross, Silencing assay, ChIP-qPCR	6d, Extended Data 8
		This study	BS-467	h-, leu1-32, ade6Δ::natMX6, ura4Δ::ade6+x8, leu1+::ade6-hp II, epe1Δ::hphMX6							For cross, Silencing assay, ChIP-qPCR	6d, Extended Data 8
		Our lab stock	KKS-273	h+, leu1-32, ade6-m210, ura4-DS/E, otr1R(SphI)::ura4+, natMX6-ago1+ promoter-3FLAG-ago1, chp1-13myc-kanMX6							ChIP-qPCR	Extended Data 1a
		This study	TS-813	h+, leu1-32, ade6-m210, ura4-DS/E, otr1R(SphI)::ura4+, natMX6-ago1+ promoter-3FLAG-ago1, chp1-13myc-kanMX6 epe1Δ::hphMX6							ChIP-qPCR	Extended Data 1a
		This study	TS-817	h+, leu1-32, ade6-m210, ura4-DS/E, otr1R(SphI)::ura4+, natMX6-ago1+ promoter-3FLAG-ago1, chp1-13myc-kanMX6 clr4Δ::hphMX6							ChIP-qPCR	Extended Data 1a
		This study	TS-290	h+, leu1-32, ade6-DN/N, ura4-DS/E, imr1L::ura4+, otr1R::ade6+, rdp1-13myc-kanMX6							ChIP-qPCR	Extended Data 1b
		This study	TS-909	h+, leu1-32, ade6-DN/N, ura4-DS/E, imr1L::ura4+, otr1R::ade6+, rdp1-13myc-kanMX6, epe1Δ::hphMX6 Red clone							ChIP-qPCR	Extended Data 1b
		This study	TS-865	h+, leu1-32, ade6-DN/N, ura4-DS/E, imr1L::ura4+, otr1R::ade6+, rdp1-13myc-kanMX6, clr4Δ::hphMX6							ChIP-qPCR	Extended Data 1b
		This study	TS-790	h?, leu1-32, ade6-DN/N, ura4-DS/E, imr1L::ura4+, otr1R::ade6+, 5FLAG-clr4, his?							ChIP-qPCR	Extended Data 1c
		This study	TS-915	h?, leu1-32, ade6-DN/N, ura4-DS/E, imr1L::ura4+, otr1R::ade6+, 5FLAG-clr4, his?, epe1Δ::hphMX6 Red clone							ChIP-qPCR	Extended Data 1c
		This study	KS-72	h?, leu1-32, ade6-DN/N, ura4-DS/E, imr1L::ura4+, otr1R::ade6+, 5FLAG-clr4, his?, dcr1Δ::kanMX6							ChIP-qPCR	Extended Data 1c
		This study	HS-109	h+, ade6-DN/N, leu1-32, ura4-DS/E , imr1L(NcoI)::ura4+, otr1R(SphI)::ade6+, pREP1::empty							qRT-PCR, ChIP-qPCR	Extended Data 1d,e,f
		This study	HS-117	h+, ade6-DN/N, leu1-32, ura4-DS/E , imr1L(NcoI)::ura4+, otr1R(SphI)::ade6+, pREP41::epe1::3FLAG							qRT-PCR, ChIP-qPCR	Extended Data 1d,e,f
		This study	TS-893	h90, ade6-M210, his2, leu1-32, ura4DS/E, Kint2::ura4+, epe1Δ::hphMX6							RACE	Extended Data 3
		This study	SS-908	h90, ade6-M210, his2, leu1-32, ura4DS/E, Kint2::ura4+, dcr1Δ::hphMX6							RACE	Extended Data 3
		This study	KS-397	h90, ade6-M210, his2, leu1-32, ura4DS/E, Kint2::ura4+, epe1Δ::hphMX6, dcr1Δ::kanMX6							RACE	Extended Data 3
		This study	SS-872	h90, ade6-M210, his2, leu1-32, ura4DS/E, Kint2::ura4+, clr4Δ::hphMX6							RACE	Extended Data 3
		Our lab stock	SP6	h-, leu1-32							Southern blot, Northern blot, RT-PCR, qRT-PCR	Extended Data 4
		This study	KS-953	h-, leu1-32, ade6Δ::natMX6							Southern blot, Northern blot, RT-PCR, qRT-PCR	Extended Data 4
		This study	OS-701	h-, leu1-32, ade6Δ::natMX6, ura4Δ::ade6+x1							Southern blot, Northern blot, RT-PCR, qRT-PCR	Extended Data 4
		This study	OS-707	h-, leu1-32, ade6Δ::natMX6, ura4Δ::ade6+x2							Southern blot, Northern blot, RT-PCR, qRT-PCR	Extended Data 4
		This study	BS-405	h-, leu1-32, ade6Δ::natMX6, ura4Δ::ade6+x4							Southern blot, Northern blot, RT-PCR, qRT-PCR	Extended Data 4
		This study	BS-431	h-, leu1-32, ade6Δ::natMX6, ura4Δ::ade6+x6							Southern blot, Northern blot, RT-PCR, qRT-PCR	Extended Data 4
		This study	JS-46	h-, leu1-32, ade6Δ::natMX6, ura4Δ::ade6+x8							Southern blot, Northern blot, RT-PCR, qRT-PCR	Extended Data 4
		This study	BS-236	h?, leu1-32, ade6+, ura4Δ::ade6+x8							qRT-PCR	Extended Data 4
		This study	KS-66	h+, leu1-32, ade6Δ::natMX6							Northern siRNA	Extended Data 5b
		This study	OS-778	h+, leu1-32, ade6Δ::natMX6, leu1+::ade6-hp I							Northern siRNA	Extended Data 5b
		This study	OS-916	h+, leu1-32, ade6Δ::natMX6, leu1+::ade6-hp I, dcr1Δ::kanMX6							Northern siRNA	Extended Data 5b
		This study	OS-856	h+, leu1-32, ade6Δ::natMX6, leu1+::ade6-hp I, epe1Δ::kanMX6							Northern siRNA	Extended Data 5b
		This study	OS-860	h+, leu1-32, ade6Δ::natMX6, leu1+::ade6-hp I, rdp1Δ::kanMX6							Northern siRNA	Extended Data 5b
		This study	OS-991	h+, leu1-32, ade6Δ::natMX6, leu1+::ade6-hp I, clr4Δ::kanMX6							Northern siRNA	Extended Data 5b
		This study	OS-900	h+, leu1-32, ade6Δ::natMX6, leu1+::ade6-hp I, hphMX6::Purg1::3FLAG-epe1							Northern siRNA	Extended Data 5b
		This study	OS-783	h+, leu1-32, ade6Δ::natMX6, leu1+::ade6-hp II							Northern siRNA	Extended Data 5b
		This study	OS-889	h+, leu1-32, ade6Δ::natMX6, leu1+::ade6-hp II, dcr1Δ::kanMX6							Northern siRNA	Extended Data 5b
		This study	OS-893	h+, leu1-32, ade6Δ::natMX6, leu1+::ade6-hp II, epe1Δ::kanMX6							Northern siRNA	Extended Data 5b
		This study	OS-908	h+, leu1-32, ade6Δ::natMX6, leu1+::ade6-hp II, rdp1Δ::kanMX6							Northern siRNA	Extended Data 5b
		This study	OS-987	h+, leu1-32, ade6Δ::natMX6, leu1+::ade6-hp II, clr4Δ::kanMX6							Northern siRNA	Extended Data 5b
		This study	OS-968	h+, leu1-32, ade6Δ::natMX6, leu1+::ade6-hp II, hphMX6::Purg1::3FLAG-epe1							Northern siRNA	Extended Data 5b
		This study	JS-847	h?, leu1-32, ade6+, ade6Δ::natMX6, EH[ura4Δ::ade6+x8], leu1+::ade6-hp II							Silencing assay	Extended Data 6b,7
		This study	JS-848	h?, leu1-32, ade6Δ::natMX6, EH[ura4Δ::ade6+x8], leu1+::ade6-hp II							Silencing assay	Extended Data 6b
		This study	CS-39	h?, leu1-32, ade6Δ::natMX6, EH[ura4Δ::ade6+x1], leu1+::ade6-hp IIΔ							ChIP-qPCR, Northern siRNA	5b
		This study	BS-865	h?, leu1-32, ade6Δ::natMX6, EH[ura4Δ::ade6+x2], leu1+::ade6-hp IIΔ							ChIP-qPCR, Northern siRNA	5b
		This study	BS-879	h?, leu1-32, ade6Δ::natMX6, EH[ura4Δ::ade6+x4], leu1+::ade6-hp IIΔ							ChIP-qPCR, Northern siRNA	5b
		This study	BS-952	h?, leu1-32, ade6Δ::natMX6, EH[ura4Δ::ade6+x6], leu1+::ade6-hp IIΔ							ChIP-qPCR, Northern siRNA	5b
		This study	JS-888	h?, leu1-32, ade6Δ::natMX6, EH[ura4Δ::ade6+x8], leu1+::ade6-hp IIΔ							ChIP-qPCR, Northern siRNA	5b
		This study	BS-674	h-, leu1-32, ade6Δ::natMX6, ura4Δ::ade6+x1, leu1+::ade6-hp II, dcr1Δ::hphMX6							Silencing assay, ChIP-qPCR	Extended Data 8
		This study	BS-677	h-, leu1-32, ade6Δ::natMX6, ura4Δ::ade6+x1, leu1+::ade6-hp II, hphMX6::Purg1::3FLAG-epe1							Silencing assay, ChIP-qPCR	Extended Data 8
		This study	BS-675	h-, leu1-32, ade6Δ::natMX6, ura4Δ::ade6+x8, leu1+::ade6-hp II, dcr1Δ::hphMX6							Silencing assay, ChIP-qPCR	Extended Data 8
		This study	BS-678	h-, leu1-32, ade6Δ::natMX6, ura4Δ::ade6+x8, leu1+::ade6-hp II, hphMX6::Purg1::3FLAG-epe1							Silencing assay, ChIP-qPCR	Extended Data 8
		This study	BS-358	h?, leu1-32, ade6Δ::natMX6, EH[ura4Δ::ade6+x8], leu1+::ade6-hp IIΔ							Silencing assay	Extended Data 9
		This study	BS-357	h?, leu1-32, ade6Δ::natMX6, EH[ura4Δ::ade6+x8], leu1+::ade6-hp IIΔ, kanMX6::Purg1::3FLAG-epe1							Silencing assay, ChIP-qPCR	Extended Data 9
		This study	BS-145	h-, leu1-32, ade6Δ::natMX6, kanMX6::Purg1::3FLAG-epe1							For cross	Extended Data 9
		This study	RS-350	h-, leu1-32, ura4-D18, ade6-704							For host	Extended Data 10
		This study	RS-421	h-, leu1-32, ura4-D18, ade6-704, pLCC-cenH 3.0kb							smRNA-seq, ChP-qPCR	Extended Data 10
		This study	RS-549	h-, leu1-32, ura4-D18, ade6-704, pLCC-cenH 3.0kb, dcr1Δ::natMX6							smRNA-seq, ChP-qPCR	Extended Data 10
		This study	OS-115	h-, leu1-32, ura4-D18, ade6-704, pLCC-cenH 3.0kb Δmaojr Rev TSS							smRNA-seq, ChP-qPCR	Extended Data 10
		This study	RS-382	h-, leu1-32, ura4-D18, ade6-704, pLCC-cenH maojr Rev TSS only							smRNA-seq, ChP-qPCR	Extended Data 10
		This study	RS-378	h-, leu1-32, ura4-D18, ade6-704, pLCC-cenH 1.5kb							smRNA-seq, ChP-qPCR	Extended Data 10
CS-195
												4B
												4B
												4B
												4B
												4B
												4B
												4B
