## Supplemental Table S2 for "Tandemly repeated genes promote RNAi-mediated heterochromatin formation via an anti-silencing factor Epe1 in fission yeast"

### Sheet: Supplemental Table S2
			Supplemental Table S2. Primers used in this study
			Name	ID	Sequence			Experiments			Figures
			dh Fw	AO-440	GATGCCCATGTTCATTCCAC			ChIP-qPCR, qRT-PCR			1a,b,d,2e,5b, Extended Data 1
			dh Rv	AO-441	TCAGCAGTCCTTGGGAAATG			ChIP-qPCR, qRT-PCR			1a,b,d,2e,5b, Extended Data 1
			fbp1 Fw	AO-255	GTCGAACGGATGCTGCAAAC			ChIP-qPCR			1a, Extended Data 1
			fbp1 Rv	AG-385	CGCAAGTGACGGCATAGGAAC			ChIP-qPCR			1a, Extended Data 1
			cen-dh Fw	AG-380	TTCTCAACCTTCCGACGC			Northern siRNA probe template			1c
			cen-dh Rv	AG-381	CTGTCATCCAAGTGGAATG			Northern siRNA probe template			1c
			cen-dg Fw	AG-382	CACCACTTCCACTTACCACTTCC			Northern siRNA probe template			1c
			cen-dg Rv	AG-383	ACAGGATCATCGAGAAGAGTAG			Northern siRNA probe template			1c
			snoRNA58	AG-384	GATGAAATTCAGAAGTCTAGCATC			Northern siRNA probe			1c
			act1 Fw	AO-436	TGCCGATCGTATGCAAAAGG			qRT-PCR, RT-PCR			1d, Extended Data1,3,4
			act1 Rv	AO-437	CCGCTCTCATCATACTCTTG			qRT-PCR, RT-PCR			1d, Extended Data1,3,4
			ade6 (compatible with hairpin) Fw	AG-945	GCTTCAAGAGGGTTGCGTGTG			ChIP-qPCR			2e, 4b,f,g 6d,e, Extended Data 8.
			ade6 (compatible with hairpin) Rv	AG-946	GGAACGCCGATTACTGGAAGAG			ChIP-qPCR			2e, 4b,f,g 6d,e, Extended Data 8.
			ade6 ORF	AG-327	ATGAGCGAAAAACAGGTTGTAGG			Northern siRNA probe template			2e, 5b, 6e,Extended Data 5b
			ade6 ORF	AG-328	CTATGCAGAATAATTTTTCCAACCAAC			Northern siRNA probe template			2e, 5b, 6e,Extended Data 5b
			epe1	PR42	ATGTCAGCGGAAAACTCGTA			qRT-PCR			Extended Data 1
			epe1	PR43	GTCATTTGAAGATGTTAGCCAGG			qRT-PCR			Extended Data 1
			cenH specific primer	AG-397	GCTAAGATCGATTGGTGACG			ChIP-qPCR, RT-PCR			Extended Data 1h,3b,9
			cenH specific primer	AG-398	AAGTTCACTGTTCTTATACACTGG			ChIP-qPCR, RT-PCR			Extended Data 1h,3b,9
			cenH 5'RACE 1st Rv (3'RACE nested Fw)	AG-399	GATTACGCCAAGCTTGCTAAGATCGATTGGTGACGACGATATTATC			RACE			Extended Data 3
			cenH 5'RACE 1st Fw (3'RACE nested Rv)	AG-401	GATTACGCCAAGCTTGATAATATCGTCGTCACCAATCGATCTTAGC			RACE			Extended Data 3
			cenH 5'RACE nested Rv	AG-404	GATTACGCCAAGCTTCTTTGGTTTTTATCGTCGATGTCTAAGAAGGATC			RACE			Extended Data 3
			cenH 5'RACE nested Fw	AG-405	GATTACGCCAAGCTTCTCAAGTCCAATCGCACCATGTCCAATG			RACE			Extended Data 3
			cenH 3'RACE 1st primer Fw	AG-416	GATTACGCCAAGCTTGATACAGATGTGGAAAAACCATTATCCATTTCG			RACE			Extended Data 3
			cenH 3'RACE 1st primer Rv	AG-417	GATTACGCCAAGCTTGATCCTTCTTAGACATCGACGATAAAAACCAAAG			RACE			Extended Data 3
			Kint2::ura4 3'RACE sense	AG-458	GATTACGCCAAGCTTGAGACGGGCTGGGACAGCAATATCG			RACE			Extended Data 3
			Kint2::ura4 5'RACE sense	AG-459	GATTACGCCAAGCTTCGATATTGCTGTCCCAGCCCGTCTC			RACE			Extended Data 3
			RACE seq M13( -150bp)	AG-406	CATTCAGGCTGCGCAACTGTTG			RACE			Extended Data 3
			for construction of pRACE based on pUC18	AG-414	GCCCTATAGTGAGTCGTATTAGGAATTCACTGGCCGTCGTTTTACAAC			RACE			Extended Data 3
			for construction of pRACE based on pUC18	AG-415	AAGCTTGGCGTAATCATGGTCATAGCTGTTTCCTGTGTG			RACE			Extended Data 3
			act1 3'RACE	AG-402	GATTACGCCAAGCTTGCTCTTCCTCATGCTATCATGCGTCTTG			RACE			Extended Data 3
			act1 5'RACE	AG-403	GATTACGCCAAGCTTCAAGACGCATGATAGCATGAGGAAGAGC			RACE			Extended Data 3
			ade6 Southern blot	AO-260	GAGCACGCTGTTGAATTGAG			Southern blot, Northern blot, RT-PCR,qRT-PCR			Extended Data 4
			ade6 sense	AO-259	GTAGTACGCAGTTTAGACGG			Northern blot, RT-PCR,qRT-PCR			Extended Data 4
			ade6 ChIP-PCR Fw (SpeI site)	AG-952	CCGAATAATGTGCTGCGACG			ChIP-PCR			Extended Data 6
			ade6 ChIP-PCR Rv (SpeI site)	AG-953	GATCGTTTTGGTCCTACAGCTATATGC			ChIP-PCR			Extended Data 6
			iPCR to remove neo	AG-714	CTGACACACATTCCACAGGACATTG			Generation of ade6 repeat
				AG-715	CAATTCTTGAAGACGAAAGGGCTTC			Generation of ade6 repeat
			iPCR to remove unnesessary sequence	AG-720	ACTAGTCAATAATCAATGTCCTGTGG			Generation of ade6 repeat
				AG-721	GCGTTACATAACTTACGGTAAATGG			Generation of ade6 repeat
			ade6 fragment	AG-749	TTGATTATTGACTAGTCTGCATGAAATACTTCAGAAGCCTC			Generation of ade6 repeat
				AG-756	CAATGATGATGCTAGCATCGTTTTGGTCCTACAGCTATATGC			Generation of ade6 repeat
			iPCR : ade6 speI site destruction	AG-751	CTAGTCTTAATATTGCATTTTTTG			Generation of ade6 repeat
				AG-752	CTATTAAACCGATAATTAGTCTTC			Generation of ade6 repeat
			gRNA ura4	AG-807	CACCGCAAAGCAACTTGTCAGTCG			Generation of ade6 repeat
				AG-808	AAACCGACTGACAAGTTGCTTTGC			Generation of ade6 repeat
			colony PCR	AG-734	CTCATGAAGAATTGGTTATCCGTG			Generation of ade6 repeat
				AG-735	CAATTCTTGAAGACGAAAGGGCTTC			Generation of ade6 repeat
			rad9 intron for hp I	AG-759	CTTCTCAGTTTGAAGCTCACCAGGTGTGTTGGAACTTTTTTC			Generation of ade6 hairpin construct
				AG-760	CTTCTCAGTTTGAAGCTCACTATCTTTACCAATTAGTTTCAATG			Generation of ade6 hairpin construct
			ade6 hairpin I Fw	AG-757	AGTCGCTTTGTTAAATCATATGGACCATTCAAAAGGATAATGTTTGTC			Generation of ade6 hairpin construct
				AG-758	GTGAGCTTCAAACTGAGAAGTTGG			Generation of ade6 hairpin construct
			ade6 hairpin I Rv	AG-758	GTGAGCTTCAAACTGAGAAGTTGG			Generation of ade6 hairpin construct
				AG-761	GGGAGACATTCCTTTTACCCGGGGACCATTCAAAAGGATAATGTTTGTC			Generation of ade6 hairpin construct
			rad9 intron for hp II	AG-764	TAGGTATCAGATGCTTCTTGCAGGTGTGTTGGAACTTTTTTC			Generation of ade6 hairpin construct
				AG-765	TAGGTATCAGATGCTTCTTGTATCTTTACCAATTAGTTTCAATG			Generation of ade6 hairpin construct
			ade6 hairpin II Fw	AG-762	AGTCGCTTTGTTAAATCATATGGTGTTGAAAAAGCAGGCCAAG			Generation of ade6 hairpin construct
				AG-763	CAAGAAGCATCTGATACCTACGTTC			Generation of ade6 hairpin construct
			ade6 hairpin II Rv	AG-763	CAAGAAGCATCTGATACCTACGTTC			Generation of ade6 hairpin construct
				AG-766	GGGAGACATTCCTTTTACCCGGGGTGTTGAAAAAGCAGGCCAAG			Generation of ade6 hairpin construct
			leu1 fragment for pAP-509	AG-783	GGAAGCGGCCGCGCAATATTATCGATATCCCAATCTGTAG			Generation of ade6 hairpin construct
				AG-784	CCTTACTAGTGTAAAGCGAGTATCGATTAAGTATGTGAG			Generation of ade6 hairpin construct
			colony PCR leu1 integate	AO-348	TTGTAAAACGACGGCCAGTG			Generation of ade6 hairpin construct
				AG-796	GTCTTTAAGGTCTGACGGCTCTCAAC			Generation of ade6 hairpin construct
			cenH fragment amplification	AG-540	GGAAGGATCCGACAACCCAATCGTAAGCTATTTG			Generation of pLCC-cenH
				AG-541	CCTTCCATGGGTACTCTTCCGAGGTTTTGCTTATAC			Generation of pLCC-cenH
			cenH 3.0kb for pAP-275	AG-544	GGAAGGATCCCTACGTGTCTGATTCACGCAAAGG			Generation of pLCC-cenH
				AG-545	CCTTCCATGGCTGAATGCTGAGAGGAAAGCTTC			Generation of pLCC-cenH
			cenH Δmajor Rev TSS for pAP-315	AG-544	GGAAGGATCCCTACGTGTCTGATTCACGCAAAGG			Generation of pLCC-cenH
				AG-611	CCTTCCATGGCAATAAATGAGTCCTACTCCTACACC			Generation of pLCC-cenH
			cenH major Rev TSS only for pAP-273	AG-548	GGAAGGATCCCTGTTTGCCAAGATTCAGGACTTG			Generation of pLCC-cenH
				AG-549	CCTTCCATGGGAATGCTGAGAGGAAAGCTTCCAC			Generation of pLCC-cenH
			cenH 1.5kb for pAP-269	AG-542	GGAACATATGGGATCCCTGTTATCCAAGTGGAATGAACATG			Generation of pLCC-cenH
				AG-543	CCTTGCGGCCGCCCATGGCGTGAATGCCCAGCCTGTAAATC			Generation of pLCC-cenH
