## Supplemental Data S1 for "Tandemly repeated genes promote RNAi-mediated heterochromatin formation via an anti-silencing factor Epe1 in fission yeast": List of RACE products cenH clr4 30read.xlsx

### Sheet: clr4Δ 5RACE cenH Fw
	Supplementary Data. List of RACE products
	Kind of RACE	RACE primer	Direction	Strain name	clone#	Blast hit	Additional sequence*	Mapping read (5' --> 3') **		Template position***
	5'RACE	cenH	Forward strand	clr4Δ	50	cenH		atcaaccaacgacttgacggtatgctattccttctttttttaaggcttcactaccatcga		1580
					51	cenH		acccatcaaccaacgacttgacggtatgctattccttctttttttaaggcttcactacca		1576
					52	cenH		aaccctacccatcaaccaacgacttgacggtatgctattccttctttttttaaggcttca		1570
					53	cenH		cgctatatcttgtatctattgctacgttcattcattgatccaacagcatgggtatagaga		2161
					54	cenH		atctattgctacgttcattcattgatccaacagcatgggtatagagaaacgataagcagg		2174
					56	cenH		gtgacaatacacctaagctaaaaggtcaacgcacgcctaaactagcagctcaactcatga		1444
					57	cenH		aaccaacgacttgacggtatgctattccttctttttttaaggcttcactaccatcgaaat		1583
					58	cenH		tgttgcttgtgtccatatccatactatgtccgtgtgttttgctttattacacttggtcaa		2440
					59	cenH		agactagcaaccctacccatcaaccaacgacttgacggtatgctattccttcttttttta		1562
					60	cenH		aagcaccgtattgtttcagtctcgaagtaattctatgtacccgtgcattggacatggtgc		2600
					61	cenH		attcttatcaaacacatgcaaacgtataaagaagacttgaatagataatctttgcattca		1767
					62	cenH		attcattgatccaacagcatgggtatagagaaacgataagcaggagttgcgcaagcgaag		2190
					63	cenH		aaccaacgacttgacggtatgctattccttctttttttaaggcttcactaccatcgaaat		1583
					64	cenH		agaatatgctccaaagtgtgacgctatatcttgtatctattgctacgttcattcattgat		2140
					65	cenH		atgtgaattacaacgattgatagatgaaaaacaaatcgacttgttgtccatttcatcgtt		2365
					66	cenH		atcaaccaacgacttgacggtatgctattccttctttttttaaggcttcactaccatcga		1580
					67	cenH		ataaaaccatcgagatctctgtttttaactcggtggtttctttcacaagacttgcttcaa		1910
					68	cenH		atcaaccaacgacttgacggtatgctattccttctttttttaaggcttcactaccatcga		1580
					69	cenH		atcaaccaacgacttgacggtatgctattccttctttttttaaggcttcactaccatcga		1580
					70	cenH		atcaaccaacgacttgacggtatgctattccttctttttttaaggcttcactaccatcga		1580
					71	cenH		acccatcaaccaacgacttgacggtatgctattccttctttttttaaggcttcactacca		1576
					72	cenH		actggtagtgttgcttgtgtccatatccatactatgtccgtgtgttttgctttattacac		2432
					73	cenH		tgatccaacagcatgggtatagagaaacgataagcaggagttgcgcaagcgaagttatgg		2196
					75	cenH	g+	atcaaccaacgacttgacggtatgctattccttctttttttaaggcttcactaccatcga		1580
					76	cenH		agactagcaaccctacccatcaaccaacgacttgacggtatgctattccttcttttttta		1562
					78	cenH		atcaaccaacgacttgacggtatgctattccttctttttttaaggcttcactaccatcga		1580
					79	cenH		cgctatatcttgtatctattgctacgttcattcattgatccaacagcatgggtatagaga		2161
					80	cenH		atcaaccaacgacttgacggtatgctattccttctttttttaaggcttcactaccatcga		1580
					82	cenH		atcaaccaacgacttgacggtatgctattccttctttttttaaggcttcactaccatcga		1580
					83	cenH		aacacatcctgacagttaattcattaaatactaatactattgaggattctgttatccaag		1977
		* Additional sequence indicates the sequence that was detected at the boundary between adaptor and insertion fragment.
		** Mapping read indicates the 5'ends of 5'RACE product, in which occasional base substitutions were corrected according to the reference genome for convenience. The reads are indicated in 5' to 3' direction.
		*** Template position represents relative positional information of the first base of mapping read in accordance with arbitrary cenH template sequence.

### Sheet: clr4Δ 3RACE cenH Fw 
	Supplementary Data. List of RACE products
	Kind of RACE	RACE primer	Direction	Strain name	clone#	Blast hit	Mapping read (5' --> 3') **				Additional sequence*	Template position***
	3'RACE	cenH	Forward strand	clr4Δ	50	cenH	gctaagatcgattggtgacgacgatattatcaatagcaaactgggatattcattct				+aaat	2830
					51	cenH	tatctacaaatttctcgctgttttgcatatacatttatatttaatagtgaattagcgtat					4144
					53	cenH	aacgtatctacaaatttctcgctgttttgcatatacatttatatttaatagtgaattagc				+c	4140
					56	cenH	ctacaaatttctcgctgttttgcatatacatttatatttaatagtgaattagcgtataag					4147
					57	cenH	aaatttctcgctgttttgcatatacatttatatttaatagtgaattagcgtataagaaag				+ct	4151
					58	cenH	gtatctacaaatttctcgctgttttgcatatacatttatatttaatagtgaattagcgta				+c	4143
					59	cenH	gtgaactttatctttggtttttatcgtcgatgtctaagaaggatctaagtaatttgtttg					2956
					60	cenH	aacaattgctacagtaactccaatattagcaagagttattacaactacaactataactat					3037
					62	cenH	ctacaaatttctcgctgttttgcatatacatttatatttaatagtgaattagcgtataag					4147
					63	cenH	ttgcatatacatttatatttaatagtgaattagcgtataagaaagaaatggagctttttt					4166
					64	cenH	cagatcagcaaaacaaacaattgctacagtaactccaatattagcaagagttattacaac				+c	3022
					67	cenH	tctacaaatttctcgctgttttgcatatacatttatatttaatagtgaattagcgtataa				+c	4146
					68	cenH	ttgtatggagatacgtttttcgaaaagtgtattgttacgaataccagtgtataagaacag				+ct	2897
					69	cenH	ctacaaatttctcgctgttttgcatatacatttatatttaatagtgaattagcgtataag					4147
					71	cenH	caaacaattgctacagtaactccaatattagcaagagttattacaactacaactataact					3035
					72	cenH	aacgtatctacaaatttctcgctgttttgcatatacatttatatttaatagtgaattagc					4140
					73	cenH	tacatttatatttaatagtgaattagcgtataagaaagaaatggagcttttttggattac				+t	4173
					74	cenH	aaatttctcgctgttttgcatatacatttatatttaatagtgaattagcgtataagaaag				+t	4151
					75	cenH	aaacagatcagcaaaacaaacaattgctacagtaactccaatattagcaagagttattac					3019
					79	cenH	agatcagcaaaacaaacaattgctacagtaactccaatattagcaagagttattacaact				+g	3023
					80	cenH	atacatttatatttaatagtgaattagcgtataagaaagaaatggagcttttttggatta				+t	4172
					81	cenH	tatctacaaatttctcgctgttttgcatatacatttatatttaatagtgaattagcgtat					4144
					82	cenH	tttttcgaaaagtgtattgttacgaataccagtgtataagaacagtgaactttatctttg					2912
					83	cenH	gtatctacaaatttctcgctgttttgcatatacatttatatttaatagtgaattagcgta				+c	4143
					85	cenH	tcatcaaacgagtcgagatgagaggaatcattgtataaaaggctagcatgtaaaagctgg					3812
					86	cenH	gaactttatctttggtttttatcgtcgatgtctaagaaggatctaagtaatttgtttgag				+g	2958
					88	cenH	cagatcagcaaaacaaacaattgctacagtaactccaatattagcaagagttattacaac				+c	3022
					89	cenH	acaaatttctcgctgttttgcatatacatttatatttaatagtgaattagcgtataagaa				+gg	4149
					90	cenH	catatacatttatatttaatagtgaattagcgtataagaaagaaatggagcttttttgga				+c	4169
					91	cenH	acaaatttctcgctgttttgcatatacatttatatttaatagtgaattagcgtataagaa				+gg	4149
		* Additional sequence indicates the sequence that was detected at the boundary between insertion fragment and polyA.
		** Mapping read indicates the 3'end of 3'RACE product, in which occasional base substitutions were corrected according to the reference genome for convenience. The reads are indicated in 5' to 3' direction
		The terminal base except for adenine was considered as transcription termination site when the additional sequence was not observed.
		*** Template position represents relative positional information of the last base of mapping read in accordance with arbitrary cenH template sequence.

### Sheet: clr4Δ 5RACE cenH Rv
	Supplementary Data. List of RACE products
	Kind of RACE	RACE primer	Direction	Strain name	clone#	Blast hit	Mapping read (3' <-- 5') **			Additional sequence*	Template position***
	5'RACE	cenH	Reverse strand	clr4Δ	49	cenH	aagtgataagagtaggtgtaggagtaggactcatttattgaatctggtgatttgcgtcgg				4233
					50	cenH	taggtgtaggagtaggactcatttattgaatctggtgatttgcgtcggaaggttgagaat				4245
					51	cenH	caaacaattgctacagtaactccaatattagcaagagttattacaactacaactataact				3035
					52	cenH	catcactttatttctccaactttgttcaagttaaaagtggcagaaagtgtttcccgatat				3708
					54	cenH	catcactttatttctccaactttgttcaagttaaaagtggcagaaagtgtttcccgatat				3708
					56	cenH	cgatgtctaagaaggatctaagtaatttgtttgagaaaacagatcagcaaaacaaacaat				2983
					57	cenH	atatttaatagtgaattagcgtataagaaagaaatggagcttttttggattacaagtgat				4180
					58	cenH	tttttggattacaagtgataagagtaggtgtaggagtaggactcatttattgaatctggt				4221
					59	cenH	atgtgttttctcaagatgataacggatctagcttcgccatcaataagtatgagacaaagg				3149
					60	cenH	actccaatattagcaagagttattacaactacaactataactataactgcaactataact				3053
					61	cenH	tataactacaacgataagaactatcactactctgaagacaacgatgtgttttctcaagat				3106
					62	cenH	acaggcacaccataaacaacttgcaatatctgccatcactttatttctccaactttgttc				3675
					63	cenH	gcttttttggattacaagtgataagagtaggtgtaggagtaggactcatttattgaatct				4218
					64	cenH	ggtgtaggagtaggactcatttattgaatctggtgatttgcgtcggaaggttgagaatat				4247
					65	cenH	caagtgataagagtaggtgtaggagtaggactcatttattgaatctggtgatttgcgtcg				4232
					66	cenH	aacaaaagttgctaaaatgacaaaggtgccgaatcaacaggccatagtaccgatggaatc				3978
					67	cenH	gcttttttggattacaagtgataagagtaggtgtaggagtaggactcatttattgaatct				4218
					68	cenH	taagagtaggtgtaggagtaggactcatttattgaatctggtgatttgcgtcggaaggtt				4239
					69	cenH	acaagtgataagagtaggtgtaggagtaggactcatttattgaatctggtgatttgcgtc				4231
					70	cenH	gcttttttggattacaagtgataagagtaggtgtaggagtaggactcatttattgaatct				4218
					72	cenH	gcttttttggattacaagtgataagagtaggtgtaggagtaggactcatttattgaatct				4218
					73	cenH	aggctgggcattcacgaaacatagcgtttttacatttctacaggcacaccataaacaact				3636
					74	cenH	acacgggatatgtaatggaacatgggacctcttgatatggacattgatatgaacatgaat				3884
					75	cenH	tgcaactataactacaacgataagaactatcactactctgaagacaacgatgtgttttct				3100
					76	cenH	aactacaactataactataactgcaactataactacaacgataagaactatcactactct				3079
					77	cenH	aagtgataagagtaggtgtaggagtaggactcatttattgaatctggtgatttgcgtcgg				4233
					78	cenH	acatgggacctcttgatatggacattgatatgaacatgaatatggtatagagaactacat				3903
					79	cenH	gcttttttggattacaagtgataagagtaggtgtaggagtaggactcatttattgaatct				4218
					80	cenH	aatagtgaattagcgtataagaaagaaatggagcttttttggattacaagtgataagagt				4186
					81	cenH	atgtctacttcaaaactcgcatctttatatctgatatatagagagaggctgatgatttat				3306
		* Additional sequence indicates the sequence that was detected at the boundary between adaptor and insertion fragment.
		** Mapping read indicates the 5'ends of 5'RACE product, in which occasional base substitutions were corrected according to the reference genome for convenience. The reads are indicated in 3' to 5' direction.
		*** Template position represents relative positional information of the first base of mapping read in accordance with arbitrary cenH template sequence.

### Sheet: clr4Δ 3RACE cenH Rv
	Supplementary Data. List of RACE products
	Kind of RACE	RACE primer	Direction	Strain name	clone#	Blast hit	Additional sequence*	Mapping read (3' <-- 5') **				Template position***
	3'RACE	cenH	Reverse strand	clr4Δ	50	cenH		ggtcaaagaaatctatatgatgttctttacgaaacccacaaagtcattagggatatcatc				2494
					51	cenH	ggg+	acaaaacgaattactgtcattagaatatgctccaaagtgtgacgctatatcttgtatcta				2119
					53	cenH		gacgctatatcttgtatctattgctacgttcattcattgatccaacagcatgggtataga				2159
					54	cenH	a+	gcttagaacaaaacgaattactgtcattagaatatgctccaaagtgtgacgctatatctt				2112
					56	cenH		gaaaaaccattatccatttcgttgctaagatcgattggtgacgacgatattat				2752
					57	cenH		atgctccaaagtgtgacgctatatcttgtatctattgctacgttcattcattgatccaac				2145
					58	cenH		gctatatcttgtatctattgctacgttcattcattgatccaacagcatgggtatagagaa				2162
					60	cenH		atatgatgttctttacgaaacccacaaagtcattagggatatcatccgaacagaagggta				2508
					61	cenH	c+	gaacaaaacgaattactgtcattagaatatgctccaaagtgtgacgctatatcttgtatct				2117
					62	cenH	ca+	aaagtgtgacgctatatcttgtatctattgctacgttcattcattgatccaacagcatgg				2152
					64	cenH		gcttagaacaaaacgaattactgtcattagaatatgctccaaagtgtgacgctatatctt				2112
					65	cenH		ggaaaaaccattatccatttcgttgctaagatcgattggtgacgacgata				2751
					67	cenH	a+	tgacgctatatcttgtatctattgctacgttcattcattgatccaacagcatgggtatag				2158
					68	cenH	a+	ctattgctacgttcattcattgatccaacagcatgggtatagagaaacgataagcaggag				2176
					69	cenH	a+	gacgctatatcttgtatctattgctacgttcattcattgatccaacagcatgggtatagag				2159
					71	cenH	at+	aacaaaacgaattactgtcattagaatatgctccaaagtgtgacgctatatcttgtatct				2118
					72	cenH	c+	acgctatatcttgtatctattgctacgttcattcattgatccaacagcatgggtatagag				2160
					74	cenH	a+	tagaacaaaacgaattactgtcattagaatatgctccaaagtgtgacgctatatcttgta				2115
					77	cenH	aatt+	tctattgctacgttcattcattgatccaacagcatgggtatagagaaacgataagcagga				2175
					78	cenH	ggg+	åcattagaatatgctccaaagtgtgacgctatatcttgtatcta				2119
					79	cenH		gaatagataatctttgcattcaaacaaatcctagtcaactgaacaacgcatctacctcag				1805
					80	cenH	gg+	ggaaaaaccattatccatttcgttgctaagatcgattggtgacgacga				2751
					81	cenH	gg+	cgctatatcttgtatctattgctacgttcattcattgatccaacagcatgggtatagaga				2161
					82	cenH		agaacaaaacgaattactgtcattagaatatgctccaaagtgtgacgctatatcttgtat				2116
					85	cenH	at+	tgtcattagaatatgctccaaagtgtgacgctatatcttgtatctattgctacgttcatt				2133
					88	cenH	gtt+	ttagaacaaaacgaattactgtcattagaatatgctccaaagtgtgacgctatatcttgt				2114
					91	cenH		atatgcaaaatacactgcaaggactaagcccaagcaccgtattgtttcagtctcgaagta				2569
					94	cenH		cttggtcaaagaaatctatatgatgttctttacgaaacccacaaagtcattagggatatc				2491
					95	cenH		gacgctatatcttgtatctattgctacgttcattcattgatccaacagcatgggtataga				2159
					96	cenH	g+	gaacaaaacgaattactgtcattagaatatgctccaaagtgtgacgctatatcttgtatc				2117
		* Additional sequence indicates the sequence that was detected at the boundary between insertion fragment and polyA.
		** Mapping read indicates the 3'end of 3'RACE product, in which occasional base substitutions were corrected according to the reference genome for convenience. The reads are indicated in 3' to 5' direction
		The terminal base except for thymine was considered as transcription termination site when the additional sequence was not observed.
		*** Template position represents relative positional information of the last base of mapping read in accordance with arbitrary cenH template sequence.
