## Supplemental Data S1 for "Tandemly repeated genes promote RNAi-mediated heterochromatin formation via an anti-silencing factor Epe1 in fission yeast": List of RACE products cenH dcr1 30read.xlsx

### Sheet: dcr1Δ 5RACE cenH Fw
	Supplementary Data. List of RACE products
	Kind of RACE	RACE primer	Direction	Strain name	clone#	Blast hit	Additional sequence*	Mapping read (5' --> 3') **		Template position***
	5'RACE	cenH	Forward strand	dcr1Δ	1	cenH		aaaattgtaaacttttatttttataccatagtagtatggctatgaatggaaggttgtagt		1658
					3	cenH		ggaatgaacatgatcatcaaaggaatgtttcctcaaagtgagaactatagtgttgcaaga		2038
					4	cenH		gcattcaaacaaatcctagtcaactgaacaacgcatctacctcagcagttcttgggaaat		1820
					5	cenH		gttctttacgaaacccacaaagtcattagggatatcatccgaacagaagggtatatatgc		2515
					6	cenH		attcttatcaaacacatgcaaacgtataaagaagacttgaatagataatctttgcattca		1767
					7	cenH		atcaaccaacgacttgacggtatgctattccttctttttttaaggcttcactaccatcga		1580
					8	cenH		aacgcatctacctcagcagttcttgggaaatgtataataggcaagcattaaacttttata		1849
					9	cenH		attagggatatcatccgaacagaagggtatatatgcaaaatacactgcaaggactaagcc		2539
					10	cenH		tgacaatacacctaagctaaaaggtcaacgcacgcctaaactagcagctcaactcatgat		1445
					11	cenH		aaaattgtaaacttttatttttataccatagtagtatggctatgaatggaaggttgtagt		1658
					12	cenH		acccatcaaccaacgacttgacggtatgctattccttctttttttaaggcttcactacca		1576
					13	cenH		atcaaccaacgacttgacggtatgctattccttctttttttaaggcttcactaccatcga		1580
					14	cenH		aaagtgagaactatagtgttgcaagagcgaatacttggttgcttagaacaaaacgaatta		2072
					15	cenH		aaaattgtaaacttttatttttataccatagtagtatggctatgaatggaaggttgtagt		1658
					16	cenH		gcattcaaacaaatcctagtcaactgaacaacgcatctacctcagcagttcttgggaaat		1820
					17	cenH		attacacttggtcaaagaaatctatatgatgttctttacgaaacccacaaagtcattagg		2485
					18	cenH	ga+	aaacaaatcctagtcaactgaacaacgcatctacctcagcagttcttgggaaatgtataa		1826
					19	cenH		aacgcatctacctcagcagttcttgggaaatgtataataggcaagcattaaacttttata		1849
					20	cenH		ggaatgaacatgatcatcaaaggaatgtttcctcaaagtgagaactatagtgttgcaaga		2038
					21	cenH?		tgggtatagagaaacgataagcaggagttgcgcaagcgaagttatggagtttcttgcatg		2209
					22	cenH?		ggtcaaagaaatctatatgatgttctttacgaaacccacaaagtcattagggatatcatc		2494
					23	cenH		attcttatcaaacacatgcaaacgtataaagaagacttgaatagataatctttgcattca		1767
					24	cenH		acccatcaaccaacgacttgacggtatgctattccttctttttttaaggcttcactacca		1576
					25	cenH		aacacatcctgacagttaattcattaaatactaatactattgaggattctgttatccaag		1977
					26	cenH		caaacgactggtagtgttgcttgtgtccatatccatactatgtccgtgtgttttgcttta		2426
					1	cenH		gcattcaaacaaatcctagtcaactgaacaacgcatctacctcagcagttcttgggaaat		1820
					5	cenH		catcaaccaacgacttgacggtatgctattccttctttttttaaggcttcactaccatcg		1579
					6	cenH		gcattcaaacaaatcctagtcaactgaacaacgcatctacctcagcagttcttgggaaat		1820
					7	cenH		ggaatgaacatgatcatcaaaggaatgtttcctcaaagtgagaactatagtgttgcaaga		2038
					8	cenH		gttctttacgaaacccacaaagtcattagggatatcatccgaacagaagggtatatatgc		2515
		* Additional sequence indicates the sequence that was detected at the boundary between adaptor and insertion fragment.
		** Mapping read indicates the 5'ends of 5'RACE product, in which occasional base substitutions were corrected according to the reference genome for convenience. The reads are indicated in 5' to 3' direction.
		*** Template position represents relative positional information of the first base of mapping read in accordance with arbitrary cenH template sequence.

### Sheet: dcr1Δ 3RACE cenH Fw 
	Supplementary Data. List of RACE products
	Kind of RACE	RACE primer	Direction	Strain name	clone#	Blast hit	Mapping read (5' --> 3') **				Additional sequence*	Template position***
	3'RACE	cenH	Forward	dcr1Δ	3	cenH	acaacatccaacgtatctacaaatttctcgctgttttgcatatacatttatatttaatagtgaattagcgtataa				+c	4146
					5	cenH	tttctcgctgttttgcatatacatttatatttaatagtgaattagcgtataagaaag					4151
					6	cenH	gcatatacatttatatttaatagtgaattagcgtataagaaagaaatggagcttttttgga				+cc	4169
					8	cenH	ttttgcatatacatttatatttaatagtgaattagcgtataagaaagaaatggagcttttttgg				+c	4168
					9	cenH	atttctcgctgttttgcatatacatttatatttaatagtgaattagcgtataagaaag					4154
					10	cenH	acaacatccaacgtatctacaaatttctcgctgttttgcatatacatttatatttaatagtgaattagcgtataagaaag				+t	4151
					11	cenH	tacaaatttctcgctgttttgcatatacatttatatttaatagtgaattagcgtataag					4147
					1	cenH	agcaacaacatccaacgtatctacaaatttctcgctgttttgcatatacatttatatttaatagtgaattagcgtata				+gg	4145
					2	cenH	caaatgtgaaagcaacaacatccaacgtatctacaaatttctcgctgttttgcatatacatttatatttaatagtgaattagcgtataagaaag				+t	4151
					3	cenH	atgtgaaagcaacaacatccaacgtatctacaaatttctcgctgttttgcatatacatttatatttaatagtgaattagcgtataag					4147
					4	cenH	ccaacgtatctacaaatttctcgctgttttgcatatacatttatatttaatagtgaattagcgtataagaaagaaatggagcttttttggattacaag					4176
					5	cenH	aaagcaacaacatccaacgtatctacaaatttctcgctgttttgcatatacatttatatttaatagtgaattagcg					4141
					6	cenH	ctacaaatttctcgctgttttgcatatacatttatatttaatagtgaattagcgtataagaaagaaatggagcttttttggattac				+c	4173
					8	cenH	catccaacgtatctacaaatttctcgctgttttgcatatacatttatatttaatagtgaattagcgtataag					4147
					10	cenH	caactactaagagttgcaaatgtgaaagcaacaacatccaacgtatctacaaatttctcgctgttttgcatatacatttatatttaatagtgaattagcgtataaga					4148
					11	cenH	gaacaactactaagagttgcaaatgtgaaagcaacaacatccaacgtatctacaaatttctcgctgttttgcatatacatttatatttaatagtgaattagc				+c	4140
					12	cenH	tctcgctgttttgcatatacatttatatttaatagtgaattagcgtataagaaag				+t	4151
					1	cenH	atgtgaaagcaacaacatccaacgtatctacaaatttctcgctgttttgcatatacatttatatttaatagtgaattagcgtataagaaag					4151
					3	cenH	acgtatctacaaatttctcgctgttttgcatatacatttatatttaatagtgaattagcgtataagaaagaaatggagcttttttgg					4168
					4	cenH	gcaacaacatccaacgtatctacaaatttctcgctgttttgcatatacatttatatttaatagtgaattagcgtataagaaag					4151
					5	cenH	tgtgaaagcaacaacatccaacgtatctacaaatttctcgctgttttgcatatacatttatatttaatagtgaattagcgtataag				+t	4147
					6	cenH	aactactaagagttgcaaatgtgaaagcaacaacatccaacgtatctacaaatttctcgctgttttgcatatacatttatatttaatagtgaattagcgtataagaaag					4151
					7	cenH	aacatccaacgtatctacaaatttctcgctgttttgcatatacatttatatttaatagtgaattagcg				+c	4141
					8	cenH	gctgttttgcatatacatttatatttaatagtgaattagcgtataagaaagaaatggagcttttttgga				+cc	4169
					9	cenH	tactaagagttgcaaatgtgaaagcaacaacatccaacgtatctacaaatttctcgctgttttgcatatacatttatatttaatagtgaattagcgtat					4144
					11	cenH	aagcaacaacatccaacgtatctacaaatttctcgctgttttgcatatacatttatatttaatagtgaattagcgtataagaaagaaatggagcttttttggatt				+tc	4171
					12	cenH	aaatgtgaaagcaacaacatccaacgtatctacaaatttctcgctgttttgcatatacatttatatttaatagtgaattagcgtataagaaag					4151
					1	cenH	aactactaagagttgcaaatgtgaaagcaacaacatccaacgtatctacaaatttctcgctgttttgcatatacatttatatttaatagtgaattagcgtataag					4147
					3	cenH	acaaatttctcgctgttttgcatatacatttatatttaatagtgaattagcgtataagaa				+gg	4149
					4	cenH	tacaaatttctcgctgttttgcatatacatttatatttaatagtgaattagcgtataag					4147
		* Additional sequence indicates the sequence that was detected at the boundary between insertion fragment and polyA.
		** Mapping read indicates the 3'end of 3'RACE product, in which occasional base substitutions were corrected according to the reference genome for convenience. The reads are indicated in 5' to 3' direction
		The terminal base except for adenine was considered as transcription termination site when the additional sequence was not observed.
		*** Template position represents relative positional information of the last base of mapping read in accordance with arbitrary cenH template sequence.

### Sheet: dcr1Δ 5RACE cenH Rv
	Supplementary Data. List of RACE products
	Kind of RACE	RACE primer	Direction	Strain name	clone#	Blast hit	Mapping read (3' <-- 5') **			Additional sequence*	Template position***
	5'RACE	cenH	Reverse strand	dcr1Δ	1	cenH	gcttttttggattacaagtgataagagtaggtgtaggagtaggactcatttattgaatct				4218
					2	cenH	acaggcacaccataaacaacttgcaatatctgccatcactttatttctccaactttgttc				3675
					3	cenH	agtgataagagtaggtgtaggagtaggactcatttattgaatctggtgatttgcgtcgga				4234
					4	cenH	acaagtgataagagtaggtgtaggagtaggactcatttattgaatctggtgatttgcgtc				4231
					5	cenH	acaagtgataagagtaggtgtaggagtaggactcatttattgaatctggtgatttgcgtc				4231
					6	cenH	gcttttttggattacaagtgataagagtaggtgtaggagtaggactcatttattgaatct				4218
					8	cenH	agtgataagagtaggtgtaggagtaggactcatttattgaatctggtgatttgcgtcgga				4234
					9	cenH	tgcaggacaaccagcctgagcacaagagacatggtgtactagactttgtgcggaatgtct				3252
					10	cenH	gcttttttggattacaagtgataagagtaggtgtaggagtaggactcatttattgaatct				4218
					12	cenH	ggtgtaggagtaggactcatttattgaatctggtgatttgcgtcggaaggttgagaatat				4247
					13	cenH	gcttttttggattacaagtgataagagtaggtgtaggagtaggactcatttattgaatct				4218
					15	cenH	ggtgtaggagtaggactcatttattgaatctggtgatttgcgtcggaaggttgagaatat				4247
					17	cenH	gtttgtcgaaaaagtcaatctttaaattcctttctgaacctctctgttatgtcagtgctt				3396
					18	cenH	agagtaggtgtaggagtaggactcatttattgaatctggtgatttgcgtcggaaggttgagaat				4245
					20	cenH	tcgtcgatgtctaagaaggatctaagtaatttgtttgagaaaacagatcagc				2971
					21	cenH	gtgataagagtaggtgtaggagtaggactcatttattgaatctggtgatttgcgtcggaaggttgagaat				4245
					22	cenH	acaagtgataagagtaggtgtaggagtaggactcatttattgaatctggtgatttgcgtc				4231
					23	cenH	taagagtaggtgtaggagtaggactcatttattgaatctggtgatttgcgtcggaaggtt				4239
					24	cenH	ggtgtaggagtaggactcatttattgaatctggtgatttgcgtcggaaggttgagaatat				4247
					1	cenH	acaggcacaccataaacaacttgcaatatctgccatcactttatttctccaactttgttc				3675
					2	cenH	gcttttttggattacaagtgataagagtaggtgtaggagtaggactcatttattgaatct				4218
					3	cenH	acatttttgcaggacaaccagcctgagcacaagagacatggtgtactagactttgtgcgg				3245
					4	cenH	gcttttttggattacaagtgataagagtaggtgtaggagtaggactcatttattgaatct				4218
					5	cenH	gcaactataactacaacgataagaactatcactactctgaagacaacgatgtgttttctc				3101
					7	cenH	ttggtttttatcgtcgatgtctaagaaggatctaagtaatttgtttgagaaaac				2963
					8	cenH	gtacatttttgcaggacaaccagcctgagcacaagagacatggtgtactagactttgtgc				3243
					9	cenH	ttggtttttatcgtcgatgtctaagaaggatctaagt				2946
					10	cenH	acaggcacaccataaacaacttgcaatatctgccatcactttatttctccaactttgttc				3675
					11	cenH	ttggtttttatcgtcgatgtctaagaaggatctaagtaatttgtttgagaaaacagatcagc				2971
					12	cenH	acaagtgataagagtaggtgtaggagtaggactcatttattgaatctggtgatttgcgtc				4231
		* Additional sequence indicates the sequence that was detected at the boundary between adaptor and insertion fragment.
		** Mapping read indicates the 5'ends of 5'RACE product, in which occasional base substitutions were corrected according to the reference genome for convenience. The reads are indicated in 3' to 5' direction.
		*** Template position represents relative positional information of the first base of mapping read in accordance with arbitrary cenH template sequence.

### Sheet: dcr1Δ 3RACE cenH Rv
	Supplementary Data. List of RACE products
	Kind of RACE	RACE primer	Direction	Strain name	clone#	Blast hit	Additional sequence*	Mapping read (3' <-- 5') **				Template position***
	3'RACE	cenH	Reverse	dcr1Δ	1	cenH	aa+	agtagtaaaattgtaaacttttatttttataccatagtagtatggctatgaatggaaggttgtagtgtcagtcaagtcggaaaaactgttggcactttttttctgaatcaatgg				1652
					2	cenH	at+	aacaaaacgaattactgtcattagaatatgctccaaagtgtgacgctatatcttgtatctattgctacgttcattcattgatccaacagcatgggtatagagaaacgat				2118
					7	cenH	ac+	gctccaaagtgtgacgctatatcttgtatctattgctacgttcattcattgatccaacagcatgggtatagagaaacgataagcaggagttg				2147
					8	cenH		cgtgtcgtcttgtagctgcatgtgaattacaacgattgatagatgaaaaacaaatcgacttgttgtccatttcatcgtttcaaa				2346
					9	cenH		agaacaaaacgaattactgtcattagaatatgctccaaagtgtgacgctatatcttgtatctattgctacgttcattcattgatccaacagcatgggtat				2116
					10	cenH	gg+	cgctatatcttgtatctattgctacgttcattcattgatccaacagcatgggtatagagaaacgataagcaggag				2161
					11	cenH		agaacaaaacgaattactgtcattagaatatgctccaaagtgtgacgctatatcttgtatctattgctacgttcattcattgatccaacagcatgggtatagagaaacgataag				2116
					12	cenH		gctccaaagtgtgacgctatatcttgtatctattgctacgttcattcattgatccaacagcatgggtatagagaaacgata				2147
					13	cenH	a+	gacgctatatcttgtatctattgctacgttcattcattgatccaacagcatgggtatagagaaacgat				2159
					14	cenH	ag+	ttttttaaggcttcactaccatcgaaatatatataacagtagtaaaattgtaaacttttattttta				1615
					16	cenH	aa+	aacaaaacgaattactgtcattagaatatgctccaaagtgtgacgctatatcttgtatctattgctacgttcattcattgatccaacagcatgggtatagagaaacgataag				2118
					17	cenH	c+	tagaacaaaacgaattactgtcattagaatatgctccaaagtgtgacgctatatctt				2115
					18	cenH	c+	gaacaaaacgaattactgtcattagaatatgctccaaagtgtgacgctatatcttgtatctat				2117
					19	cenH	c+	gaacaaaacgaattactgtcattagaatatgctccaaagtgtgacgctatatcttgtatc				2117
					20	cenH	c+	attgctacgttcattcattgatccaacagcatgggtatagagaaacgataagcaggagttgcgca				2178
					22	cenH	a+	acgctatatcttgtatctattgctacgttcattcattgatccaacagcatgggta				2160
					24	cenH	gt+	ttagaacaaaacgaattactgtcattagaatatgctccaaagtgtgacgctatatctt				2114
					25	cenH	gg+	cgctatatcttgtatctattgctacgttcattcattgatccaacagcatgg				2161
					27	cenH		agaacaaaacgaattactgtcattagaatatgctccaaagtgtgacgctatatcttgtatctattgctacgttcattcattgatccaacagcatgggtata				2116
					28	cenH	gg+	cgctatatcttgtatctattgctacgttcattcattgatccaacagcatgggtataga				2161
					31	cenH		ccaaagtgtgacgctatatcttgtatctattgctacgttcattcattgatccaacagcatgggt				2150
					32	cenH	gc+	acaaaacgaattactgtcattagaatatgctccaaagtgtgacgctatatcttgtat				2119
					35	cenH	c+	cagtagtaaaattgtaaacttttatttttataccatagtagtatggctatgaatgg				1651
					36	cenH	g+	gaacaaaacgaattactgtcattagaatatgctccaaagtgtgacgctatatct				2117
					39	cenH	g+	taacagtagtaaaattgtaaacttttatttttataccatagtagtatggctatg				1648
					40	cenH	c+	tgctccaaagtgtgacgctatatcttgtatctattgctacgttcattc				2146
					41	cenH	cg+	gtagtaaaattgtaaacttttatttttataccatagtagtatggctatgaatggaaggttgtagtgtcagtcaagtcg				1653
					44	cenH		cttagaacaaaacgaattactgtcattagaatatgctccaaagtgtgacgctatatcttgtatctattgctacgttcattcattgatccaa				2113
					46	cenH	a+	ttaaggcttcactaccatcgaaatatatataacagtagtaaaattgtaaacttttatttttatacc				1619
					47	cenH		ggaaaaaccattatccatttcgttgctaagatcgattggtgacgacgatat				2751
		* Additional sequence indicates the sequence that was detected at the boundary between insertion fragment and polyA.
		** Mapping read indicates the 3'end of 3'RACE product, in which occasional base substitutions were corrected according to the reference genome for convenience. The reads are indicated in 3' to 5' direction
		The terminal base except for thymine was considered as transcription termination site when the additional sequence was not observed.
		*** Template position represents relative positional information of the last base of mapping read in accordance with arbitrary cenH template sequence.
