## Supplemental Data S1 for "Tandemly repeated genes promote RNAi-mediated heterochromatin formation via an anti-silencing factor Epe1 in fission yeast": List of RACE products cenH epe1 30read .xlsx

### Sheet: epe1Δ 5RACE cenH Fw
	Supplementary Data. List of RACE products
	Kind of RACE	RACE primer	Direction	Strain name	clone#	Blast hit	Additional sequence*	Mapping read (5' --> 3') **		Template position***
	5'RACE	cenH	Forward strand	epe1Δ	49	cenH		atcaaccaacgacttgacggtatgctattccttctttttttaaggcttcactaccatcga		1580
					50	cenH	g+	acccatcaaccaacgacttgacggtatgctattccttctttttttaaggcttcactacca		1576
					51	cenH		actaataaaacattgaggcgttatgagatctatgtcgcttcgcaaaaccgtatcttagta		1070
					53	cenH		acccatcaaccaacgacttgacggtatgctattccttctttttttaaggcttcactacca		1576
					54	cenH		acccatcaaccaacgacttgacggtatgctattccttctttttttaaggcttcactacca		1576
					55	cenH		atcaaccaacgacttgacggtatgctattccttctttttttaaggcttcactaccatcga		1580
					56	cenH		atcaaccaacgacttgacggtatgctattccttctttttttaaggcttcactaccatcga		1580
					57	cenH		actaataaaacattgaggcgttatgagatctatgtcgcttcgcaaaaccgtatcttagta		1070
					59	cenH		acccatcaaccaacgacttgacggtatgctattccttctttttttaaggcttcactacca		1576
					60	cenH		atcaaccaacgacttgacggtatgctattccttctttttttaaggcttcactaccatcga		1580
					61	cenH		aagcaccgtattgtttcagtctcgaagtaattctatgtacccgtgcattggacatggtgc		2600
					62	cenH	at+	ccatcaaccaacgacttgacggtatgctattccttctttttttaaggcttcactaccatc		1578
					63	cenH		aagcaccgtattgtttcagtctcgaagtaattctatgtacccgtgcattggacatggtgc		2600
					64	cenH		attcttatcaaacacatgcaaacgtataaagaagacttgaatagataatctttgcattca		1767
					65	cenH		acccatcaaccaacgacttgacggtatgctattccttctttttttaaggcttcactacca		1576
					66	cenH		tacgacataaagttgctttcggacttgaacgttgactaaataaatgtgttgcctgattgt		1128
					67	cenH		atcaaccaacgacttgacggtatgctattccttctttttttaaggcttcactaccatcga		1580
					68	cenH		actaataaaacattgaggcgttatgagatctatgtcgcttcgcaaaaccgtatcttagta		1070
					69	cenH		acccatcaaccaacgacttgacggtatgctattccttctttttttaaggcttcactacca		1576
					70	cenH		acccatcaaccaacgacttgacggtatgctattccttctttttttaaggcttcactacca		1576
					71	cenH		tcattagggatatcatccgaacagaagggtatatatgcaaaatacactgcaaggactaag		2537
					72	cenH		attcttatcaaacacatgcaaacgtataaagaagacttgaatagataatctttgcattca		1767
					13	cenH		acccatcaaccaacgacttgacggtatgctattccttctttttttaaggcttcactacca		1576
					14	cenH		acccatcaaccaacgacttgacggtatgctattccttctttttttaaggcttcactacca		1576
					15	cenH		acccatcaaccaacgacttgacggtatgctattccttctttttttaaggcttcactacca		1576
					16	cenH		atcaaccaacgacttgacggtatgctattccttctttttttaaggcttcactaccatcga		1580
					17	cenH		attcttatcaaacacatgcaaacgtataaagaagacttgaatagataatctttgcattca		1767
					18	cenH		atcaaccaacgacttgacggtatgctattccttctttttttaaggcttcactaccatcga		1580
					19	cenH	g+	acccatcaaccaacgacttgacggtatgctattccttctttttttaaggcttcactacca		1576
					20	cenH		atcaaccaacgacttgacggtatgctattccttctttttttaaggcttcactaccatcga		1580
		* Additional sequence indicates the sequence that was detected at the boundary between adaptor and insertion fragment.
		** Mapping read indicates the 5'ends of 5'RACE product, in which occasional base substitutions were corrected according to the reference genome for convenience. The reads are indicated in 5' to 3' direction.
		*** Template position represents relative positional information of the first base of mapping read in accordance with arbitrary cenH template sequence.

### Sheet: epe1Δ 3RACE cenH Fw 
	Supplementary Data. List of RACE products
	Kind of RACE	RACE primer	Direction	Strain name	clone#	Blast hit	Mapping read (5' --> 3') **				Additional sequence*	Template position***
	3'RACE	cenH	Forward	epe1Δ	1	cenH	ctacaaatttctcgctgttttgcatatacatttatatttaatagtgaattagcgtataaga				+agg	4148
					2	cenH	ttgcatatacatttatatttaatagtgaattagcgtataagaaagaaatggagcttttttggattaca				+t	4174
					4	cenH	tatctacaaatttctcgctgttttgcatatacatttatatttaatagtgaattagcgtataagaa				+t	4149
					6	cenH	ctgttttgcatatacatttatatttaatagtgaattagcgtataagaaagaaatggagcttt				+ag	4163
					8	cenH	ctgttttgcatatacatttatatttaatagtgaattagcgtataagaaagaaatggagcttttttggattac				+g	4173
					10	cenH	ttgtatggagatacgtttttcgaaaagtgtattgttacgaataccagtgtataagaacagtgaactttatctttggttttt					4173
					12	cenH	gaaaacagatcagcaaaacaaacaattgctacagtaactccaatattagcaagagttattacaact					3023
					14	cenH	gaaaacagatcagcaaaacaaacaattgctacagtaactccaatattagcaagagttattacaact				+t	3023
					16	cenH	gtgaactttatctttggtttttatcgtcgatgtctaagaaggatctaagtaatttgtttgag				+c	2958
					17	cenH	agcaacaacatccaacgtatctacaaatttctcgctgttttgcatatacatttatatttaatagtgaattagcg					4141
					20	cenH	tacaaatttctcgctgttttgcatatacatttatatttaatagtgaattagcgtataagaaagaaatggagcttttttggattac				+g	4173
					21	cenH	ctgttttgcatatacatttatatttaatagtgaattagcgtataagaaagaaatggagcttttttggattac					4173
					22	cenH	tacaaatttctcgctgttttgcatatacatttatatttaatagtgaattagcgtataagaa				+gg	4149
					25	cenH	acgtatctacaaatttctcgctgttttgcatatacatttatatttaatagtgaattagcgt					4142
					26	cenH	gtaatttgtttgagaaaacagatcagcaaaacaaacaattgctacagtaactccaatattagc				+g	3007
					27	cenH	cgaaaagtgtattgttacgaataccagtgtataagaacagtgaactttatctttggtttttatcgtcgat				+at	2927
					28	cenH	tctcgctgttttgcatatacatttatatttaatagtgaattagcgtataagaaagaaatggagcttttttggattac				+t	4173
					29	cenH	gcaacaacatccaacgtatctacaaatttctcgctgttttgcatatacatttatatttaatagtgaattagcgt					4142
					31	cenH	gctgttttgcatatacatttatatttaatagtgaattagcgtataagaaagaaatggagcttttttggatt					4171
					32	cenH	tacaaatttctcgctgttttgcatatacatttatatttaatagtgaattagcgtataagaaa				+tg	4150
					33	cenH	tacgattattgtttttttagtgacgggcaaaatcattatcgagtggagtgacttttcacaatccctgt					4781
					34	cenH	tcgctgttttgcatatacatttatatttaatagtgaattagcgtataagaaagaaatggagctttttt				+c	4166
					35	cenH	tacatttatatttaatagtgaattagcgtataagaaagaaatggagcttttttggattac					4173
					36	cenH	acgtatctacaaatttctcgctgttttgcatatacatttatatttaatagtgaattagcgtataagaaag				+g	4151
					37	cenH	gaaaacagatcagcaaaacaaacaattgctacagtaactccaatattagcaagagttattacaact				+t	3023
					38	cenH	acaaatttctcgctgttttgcatatacatttatatttaatagtgaattagcgtataagaa				+tg	4149
					41	cenH	tttgcatatacatttatatttaatagtgaattagcgtataagaaagaaatggagcttttttgga				+ct	4169
					44	cenH	tacaaatttctcgctgttttgcatatacatttatatttaatagtgaattagcgtataagaaagaaatggagcttttttggattac					4173
					46	cenH	cattgttgttttgaacaactactaagagttgcaaatgtgaaagcaacaacatccaacgtatctacaaatttctcgctgttttgcat				+gt	4112
					47	cenH	aagatcgattggtgacgacgatattatcaatagcaaactgggatattcattcttt					2832
		* Additional sequence indicates the sequence that was detected at the boundary between insertion fragment and polyA.
		** Mapping read indicates the 3'end of 3'RACE product, in which occasional base substitutions were corrected according to the reference genome for convenience. The reads are indicated in 5' to 3' direction
		The terminal base except for adenine was considered as transcription termination site when the additional sequence was not observed.
		*** Template position represents relative positional information of the last base of mapping read in accordance with arbitrary cenH template sequence.

### Sheet: epe1Δ 5RACE cenH Rv
	Supplementary Data. List of RACE products
	Kind of RACE	RACE primer	Direction	Strain name	clone#	Blast hit	Mapping read (3' <-- 5') **			Additional sequence*	Template position***
	5'RACE	cenH	Reverse strand	epe1Δ	1	cenH	tattgtttttttagtgacgggcaaaatcattatcgagtggagtgacttttcacaatccct				4779
					2	cenH	ttgtttttttagtgacgggcaaaatcattatcgagtggagtgacttttcacaatccctgt				4781
					3	cenH	ttgtttttttagtgacgggcaaaatcattatcgagtggagtgacttttcacaatccctgt				4781
					4	cenH	acaagtgataagagtaggtgtaggagtaggactcatttattgaatctggtgatttgcgtc				4231
					5	cenH	taagagtaggtgtaggagtaggactcatttattgaatctggtgatttgcgtcggaaggtt				4239
					6	cenH	tattgtttttttagtgacgggcaaaatcattatcgagtggagtgacttttcacaatccct				4779
					7	cenH	acaagtgataagagtaggtgtaggagtaggactcatttattgaatctggtgatttgcgtc				4231
					8	cenH	taagagtaggtgtaggagtaggactcatttattgaatctggtgatttgcgtcggaaggtt				4239
					9	cenH	taagagtaggtgtaggagtaggactcatttattgaatctggtgatttgcgtcggaaggtt				4239
					10	cenH	tattgtttttttagtgacgggcaaaatcattatcgagtggagtgacttttcacaatccct				4779
					11	cenH	acaagtgataagagtaggtgtaggagtaggactcatttattgaatctggtgatttgcgtc				4231
					12	cenH	acaagtgataagagtaggtgtaggagtaggactcatttattgaatctggtgatttgcgtc				4231
					13	cenH	acaagtgataagagtaggtgtaggagtaggactcatttattgaatctggtgatttgcgtc				4231
					14	cenH	taagagtaggtgtaggagtaggactcatttattgaatctggtgatttgcgtcggaaggtt				4239
					15	cenH	atatttaatagtgaattagcgtataagaaagaaatggagcttttttggattacaagtgat				4180
					16	cenH	acaagtgataagagtaggtgtaggagtaggactcatttattgaatctggtgatttgcgtc				4231
					17	cenH	atatttaatagtgaattagcgtataagaaagaaatggagcttttttggattacaagtgat				4180
					18	cenH	ggtgtaggagtaggactcatttattgaatctggtgatttgcgtcggaaggttgagaatat				4247
					19	cenH	ccaattgtgatcttccaatgcttaataaatacgaaatcttatttcgatttacaggctggg				3584
					20	cenH	ttgtttttttagtgacgggcaaaatcattatcgagtggagtgacttttcacaatccctgt				4781
					23	cenH	ggtgtaggagtaggactcatttattgaatctggtgatttgcgtcggaaggttgagaatat				4247
					24	cenH	taagagtaggtgtaggagtaggactcatttattgaatctggtgatttgcgtcggaaggtt				4239
					1	cenH	taagagtaggtgtaggagtaggactcatttattgaatctggtgatttgcgtcggaaggtt				4239
					2	cenH	ccaattgtgatcttccaatgcttaataaatacgaaatcttatttcgatttacaggctggg				3584
					3	cenH	tattgtttttttagtgacgggcaaaatcattatcgagtggagtgacttttcacaatccct				4779
					4	cenH	ttgtttttttagtgacgggcaaaatcattatcgagtggagtgacttttcacaatccctgt				4781
					7	cenH	ttgtttttttagtgacgggcaaaatcattatcgagtggagtgacttttcacaatccctgt				4781
					8	cenH	ggtgtaggagtaggactcatttattgaatctggtgatttgcgtcggaaggttgagaatat				4247
					9	cenH	ggattacaagtgataagagtaggtgtaggagtaggactcatttattgaatctggtgattt				4226
					11	cenH	ggattacaagtgataagagtaggtgtaggagtaggactcatttattgaatctggtgattt				4226
		* Additional sequence indicates the sequence that was detected at the boundary between adaptor and insertion fragment.
		** Mapping read indicates the 5'ends of 5'RACE product, in which occasional base substitutions were corrected according to the reference genome for convenience. The reads are indicated in 3' to 5' direction.
		*** Template position represents relative positional information of the first base of mapping read in accordance with arbitrary cenH template sequence.

### Sheet: epe1Δ 3RACE cenH Rv
	Supplementary Data. List of RACE products
	Kind of RACE	RACE primer	Direction	Strain name	clone#	Blast hit	Additional sequence*	Mapping read (3' <-- 5') **				Template position***
	3'RACE	cenH	Reverse	epe1Δ	37	cenH		ggcttcactaccatcgaaatatatataacagtagtaaaattgtaaacttttatttttataccatagtagta				1623
					38	cenH	gc+	cgctatatcttgtatctattgctacgttcattcattgatccaacagcatgggtatagagaaacgat				2161
					39	cenH	cc+	tgctccaaagtgtgacgctatatcttgtatctattgctacgttcattcattgatccaacagcatgggtata				2146
					42	cenH	gc+	gacgctatatcttgtatctattgctacgttcattcattgatccaacagcatgggtataga				2159
				161204	43	cenH		cagatgtggaaaaaccattatccatttcgttgctaagatcgattggtgacgacgatattat				2744
					44	cenH		tgacgctatatcttgtatctattgctacgttcattcattgatccaacagcatggg				2158
					46	cenH	g+	ttgctacgttcattcattgatccaacagcatgggtatagagaaacgataagca				2179
					47	cenH	a+	gacgctatatcttgtatctattgctacgttcattcattgatccaacagca				2159
					48	cenH	gg+	aagtgtgacgctatatcttgtatctattgctacgttcattcattgatccaacagcatgggtat				2153
					37	cenH	aa+	aacaaaacgaattactgtcattagaatatgctccaaagtgtgacgctatatcttgtatctattgctacgttcattcattgatccaacagcatgggtataga				2118
					39	cenH		agaacaaaacgaattactgtcattagaatatgctccaaagtgtgacgctatatcttgtatctattgctacgttcattcattgatc				2116
					40	cenH		gtgacgctatatcttgtatctattgctacgttcattcattgatc				2157
					42	cenH		gacgctatatcttgtatctattgctacgttcattcattgatccaacagcatgggtatagagaaacgataagc				2159
					43	cenH		gacgctatatcttgtatctattgctacgttcattcattgatccaacagcatgggtatagagaaacgataagcaggagtt				2159
					44	cenH		ggcttcactaccatcgaaatatatataacagtagtaaaattgtaaacttttatttttataccatagtagtatggctatgaatggaag				1623
					45	cenH		atgctccaaagtgtgacgctatatcttgtatctattgctacgttcattcattgatccaacagcatgggtatagagaaacg				2145
					47	cenH		ggcttcactaccatcgaaatatatataacagtagtaaaattgtaaacttttatttttataccatagtagtatggctatgaatggaa				1623
					48	cenH	g+	acagtagtaaaattgtaaacttttatttttataccatagtagtatggctatgaatggaaggttgtagtgtcagt				1650
					37	cenH	gg+	aagtgtgacgctatatcttgtatctattgctacgttcattcattgatccaacagcatgggtatagagaaacgataagcaggagttgcgcaagcgaagttat				2153
					38	cenH	a+	tgtgacgctatatcttgtatctattgctacgttcattcattgatccaacagcatgggtatagagaaacgataagcaggagttgcgcaagcgaagttat				2156
					39	cenH	a+	tgtgacgctatatcttgtatctattgctacgttcattcattgatccaacagcatgggtatagagaaacgataagcaggagttgcgcaagcgaagtta				2156
					40	cenH	c+	tagaacaaaacgaattactgtcattagaatatgctccaaagtgtgacgctatatcttgtatctattgctacgttcattcattgat				2115
					41	cenH		ccaaagtgtgacgctatatcttgtatctattgctacgttcattcattgatccaacagcatgggtatagagaaacgataa				2150
					43	cenH	a+	ttagaacaaaacgaattactgtcattagaatatgctccaaagtgtgacgctatatcttgtatctattgctacgtt				2114
					47	cenH	g+	attgctacgttcattcattgatccaacagcatgggtatagagaaacgataagcaggagttgcgcaagcgaagttat				2178
					37	cenH	gg+	cgctatatcttgtatctattgctacgttcattcattgatccaacagcatgggtatagagaaacgataagcaggagttgcgcaagc				2161
					38	cenH		ctattgctacgttcattcattgatccaacagcatgggtatagagaaacgataagcaggagttgcgcaagcgaagttatggagtttcttgcatgcatgcatgttttggcataaagctg				2176
					40	cenH	a+	gacgctatatcttgtatctattgctacgttcattcattgatccaacagcatg				2159
					41	cenH		ggcttcactaccatcgaaatatatataacagtagtaaaattgtaaacttttatttttataccatagtagtatggctatgaatggaaggttgtagtgtcagtcaagtcgg				1623
					44	cenH		atgctccaaagtgtgacgctatatcttgtatctattgctacgttcattcattgatccaacagcatgggtatagagaaacgataagcaggagttgcgcaagcg				2145
		* Additional sequence indicates the sequence that was detected at the boundary between insertion fragment and polyA.
		** Mapping read indicates the 3'end of 3'RACE product, in which occasional base substitutions were corrected according to the reference genome for convenience. The reads are indicated in 3' to 5' direction
		The terminal base except for thymine was considered as transcription termination site when the additional sequence was not observed.
		*** Template position represents relative positional information of the last base of mapping read in accordance with arbitrary cenH template sequence.
