## Supplemental Data S1 for "Tandemly repeated genes promote RNAi-mediated heterochromatin formation via an anti-silencing factor Epe1 in fission yeast": List of RACE products cenH Epe1 OP 30read .xlsx

### Sheet: Epe1 OP 5RACE cenH Fw
	Supplementary Data. List of RACE products
	Kind of RACE	RACE primer	Direction	Strain name	clone#	Blast hit	Additional sequence*	Mapping read (5' --> 3') **			Template position***
	5'RACE	cenH	Forward strand	Epe1 OP	27	cenH		cttcaaggacgacaacacatcctgacagttaattcattaaatactaatactattgaggat			1964
					28	cenH		aaaaccatcgagatctctgtttttaactcggtggtttctttcacaagacttgcttcaagg			1912
					29	cenH		acagttaattcattaaatactaatactattgaggattctgttatccaagtggaatgaaca			1988
					30	cenH		gtagctgcatgtgaattacaacgattgatagatgaaaaacaaatcgacttgttgtccatt			2357
					31	cenH		aagcaccgtattgtttcagtctcgaagtaattctatgtacccgtgcattggacatggtgc			2600
					33	cenH		acatgcaaacgtataaagaagacttgaatagataatctttgcattcaaacaaatcctagt			1780
					34	cenH		aaagaagacttgaatagataatctttgcattcaaacaaatcctagtcaactgaacaacgc			1794
					35	cenH		aatggtattcttatcaaacacatgcaaacgtataaagaagacttgaatagataatctttg			1761
					36	cenH		gtagctgcatgtgaattacaacgattgatagatgaaaaacaaatcgacttgttgtccat			2357
					37	cenH		attacacttggtcaaagaaatctatatgatgttctttacgaaacccacaaagtcattagg			2485
					38	cenH		attacacttggtcaaagaaatctatatgatgttctttacgaaacccacaaagtcattagg			2485
					39	cenH		acgaaacccacaaagtcattagggatatcatccgaacagaagggtatatatgcaaaatac			2522
					40	cenH		attgatccaacagcatgggtatagagaaacgataagcaggagttgcgcaagcgaagttat			2194
					41	cenH		agataatctttgcattcaaacaaatcctagtcaactgaacaacgcatctacctcagcagt			1809
					42	cenH		gcttcaaggacgacaacacatcctgacagttaattcattaaatactaatactattgagga			1809
					43	cenH		ggaatgaacatgatcatcaaaggaatgtttcctcaaagtgagaactatagtgttgcaaga			2038
					44	cenH		aagcaccgtattgtttcagtctcgaagtaattctatgtacccgtgcattggacatggtgc			2600
					45	cenH		atatatgcaaaatacactgcaaggactaagcccaagcaccgtattgtttcagtctcgaag			2567
					46	cenH	ag+	ggtcaaagaaatctatatgatgttctttacgaaacccacaaagtcattagggatatcatc			2494
					47	cenH		atcgagatctctgtttttaactcggtggtttctttcacaagacttgcttcaaggacgaca			1918
					48	cenH		gtttcaaacgactggtagtgttgcttgtgtccatatccatactatgtccgtgtgttttgc			2422
					18	cenH		acgaaacccacaaagtcattagggatatcatccgaacagaagggtatatatgcaaaatac			2522
					19	cenH		gcaagagcgaatacttggttgcttagaacaaaacgaattactgtcattagaatatgctcc			2092
					20	cenH		acctgctttgcaccctaaatataacgtgtcgtcttgtagctgcatgtgaattacaacgat			2322
					23	cenH		caccctaaatataacgtgtcgtcttgtagctgcatgtgaattacaacgattgatagatga			2332
					24	cenH		acgctatatcttgtatctattgctacgttcattcattgatccaacagcatgggtatagag			2160
					25	cenH		aaagaaatctatatgatgttctttacgaaacccacaaagtcattagggatatcatccgaa			2498
					26	cenH		tgttttgctttattacacttggtcaaagaaatctatatgatgttctttacgaaacccaca			2474
					27	cenH		aagcaccgtattgtttcagtctcgaagtaattctatgtacccgtgcattggacatggtgc			2600
					29	cenH		attacacttggtcaaagaaatctatatgatgttctttacgaaacccacaaagtcattagg			2485
			* Additional sequence indicates the sequence that was detected at the boundary between adaptor and insertion fragment.
			** Mapping read indicates the 5'ends of 5'RACE product, in which occasional base substitutions were corrected according to the reference genome for convenience. The reads are indicated in 5' to 3' direction.
			*** Template position represents relative positional information of the first base of mapping read in accordance with arbitrary cenH template sequence.

### Sheet: Epe1 OP 3RACE cenH Fw 
	Supplementary Data. List of RACE products
	Kind of RACE	RACE primer	Direction	Strain name	clone#	Blast hit	Mapping read (5' --> 3') **				Additional sequence*	Template position***
	3'RACE	cenH	Forward	Epe1 OP	25	cenH	tgcatatacatttatatttaatagtgaattagcgtataagaaagaaatggagcttttttggattac				+t	4173
					28	cenH	gtgaactttatctttggtttttatcgtcgatgtctaagaaggatctaagtaatttgtttgagaaaacagatcagcaaaacaaacaattgctacagt					2992
					30	cenH	acaaatttctcgctgttttgcatatacatttatatttaatagtgaattagcgtataagaaagaaatggagcttttttgg					4168
					31	cenH	tctacaaatttctcgctgttttgcatatacatttatatttaatagtgaattagcgtataagaaagaaatggagcttttttgga				+gt	4169
					32	cenH	aaagcaacaacatccaacgtatctacaaatttctcgctgttttgcatatacatttatatttaatagtgaattagcg					4141
					33	cenH	gagttgcaaatgtgaaagcaacaacatccaacgtatctacaaatttctcgctgttttgcatatacatttatatttaatagtgaattagcgtataagaaag					4151
					34	cenH	atccaacgtatctacaaatttctcgctgttttgcatatacatttatatttaatagtgaattagcgtata				+gg	4145
					35	cenH	aacatccaacgtatctacaaatttctcgctgttttgcatatacatttatatttaatagtgaattagcgtat					4144
					36	cenH	aacgtatctacaaatttctcgctgttttgcatatacatttatatttaatagtgaattagcgtataagaaa				+t	4150
					25	cenH	aacgtatctacaaatttctcgctgttttgcatatacatttatatttaatagtgaattagcgtataagaaagaaatggagcttttttggattaca				+t	4174
					26	cenH	acaacatccaacgtatctacaaatttctcgctgttttgcatatacatttatatttaatagtgaattagcgtataagaaagaaatggagcttttttggattac				+t	4173
					27	cenH	ctaagagttgcaaatgtgaaagcaacaacatccaacgtatctacaaatttctcgctgttttgcatatacatttatatttaatagtgaattagcg					4141
					29	cenH	gtgaactttatctttggtttttatcgtcgatgtctaagaaggatctaagtaa				+at	2948
					30	cenH	aagcaacaacatccaacgtatctacaaatttctcgctgttttgcatatacatttatatttaatagtgaattagcgtataagaaagaaatggagctttttt				+tg	4166
					32	cenH	attgtatggagatacgtttttcgaaaagtgtattgttacgaataccagtgtataagaacagtgaacttta				+ag	2906
					33	cenH	agaacacgggatatgtaatggaacatgggacctcttgatatggacattgatatgaacatgaata				+ggagt	3885
					35	cenH	aaatgtgaaagcaacaacatccaacgtatctacaaatttctcgctgttttgcatatacatttatatttaatagtgaattagcgtataagaaag					4151
					36	cenH	ccaacgtatctacaaatttctcgctgttttgcatatacatttatatttaatagtgaattagcgtataagaaagaaatggagcttttttggattac					4173
					28	cenH	ctaagagttgcaaatgtgaaagcaacaacatccaacgtatctacaaatttctcgctgttttgcatatacatttatatttaatagtgaattagcgtataagaaa				+t	4143
					30	cenH	atgtgaaagcaacaacatccaacgtatctacaaatttctcgctgttttgcatatacatttatatttaatagtgaattagcgtataagaaa				+c	4150
					32	cenH	agaaaacagatcagcaaaacaaacaattgctacagtaactccaatattagcaagagtt					3014
					33	cenH	cgcatatgttgttgcaaaaactaaacgcccattcatcaaacgagtcgagatgagaggaatcattgtataaaaggctagcatgtaaaagctg					3811
					34	cenH	tgaaagcaacaacatccaacgtatctacaaatttctcgctgttttgcatatacatttatatttaatagtgaattagcgtataagaaag				(+aaa)at	4151
					8	cenH	aaacgataagacttgtaacatgaagtttgtcgaaaaagtcaatctttaaattcctttctgaacctctctgttatgtcagtgcttcggtattatgc				+c	3407
					9	cenH	ttttgcatatacatttatatttaatagtgaattagcgtataagaaagaaatggagcttttttggattac					4173
					10	cenH	ctgttttgcatatacatttatatttaatagtgaattagcgtataagaaagaaatggagcttttttg				+t	4167
					11	cenH	tacaaatttctcgctgttttgcatatacatttatatttaatagtgaattagcgtataagaaagaaatgg				+t	4157
					13	cenH	agcaacaacatccaacgtatctacaaatttctcgctgttttgcatatacatttatatttaatagtgaattagcgtataaga				+t	4148
					14	cenH	acgtatctacaaatttctcgctgttttgcatatacatttatatttaatagtgaattagcgtat					4144
					15	cenH	acatccaacgtatctacaaatttctcgctgttttgcatatacatttatatttaatagtgaattagcgtat					4144
		* Additional sequence indicates the sequence that was detected at the boundary between insertion fragment and polyA.
		** Mapping read indicates the 3'end of 3'RACE product, in which occasional base substitutions were corrected according to the reference genome for convenience. The reads are indicated in 5' to 3' direction
		The terminal base except for adenine was considered as transcription termination site when the additional sequence was not observed.
		*** Template position represents relative positional information of the last base of mapping read in accordance with arbitrary cenH template sequence.

### Sheet: Epe1 OP 5RACE cenH Rv
	Supplementary Data. List of RACE products
	Kind of RACE	RACE primer	Direction	Strain name	clone#	Blast hit	Mapping read (3' <-- 5') **			Additional sequence*	Template position***
	5'RACE	cenH	Reverse strand	Epe1 OP	1	cenH	taactccaatattagcaagagttattacaactacaactataactataactgcaactataa				3051
					2	cenH	tacaagtgataagagtaggtgtaggagtaggactcatttattgaatctggtgatttgcgt				4230
					3	cenH	gcttttttggattacaagtgataagagtaggtgtaggagtaggactcatttattgaatct				4218
					4	cenH	aagtgataagagtaggtgtaggagtaggactcatttattgaatctggtgatttgcgtcgg				4233
					5	cenH	tttatatttaatagtgaattagcgtataagaaagaaatggagcttttttggattacaagt				4177
					6	cenH	tgcaggacaaccagcctgagcacaagagacatggtgtactagactttgtgcggaatgtct				3252
					7	cenH	gcgtataagaaagaaatggagcttttttggattacaagtgataagagtaggtgtaggagt				4198
					8	cenH	tctttgatgaaacatccatttgcctgttgtacatttttgcaggacaaccagcctgagcac				3215
					9	cenH	agcaaaacaaacaattgctacagtaactccaatattagcaagagttattacaactacaac				3028
					10	cenH	tttatatttaatagtgaattagcgtataagaaagaaatggagcttttttggattacaagt				4177
					12	cenH	gaattagcgtataagaaagaaatggagcttttttggattacaagtgataagagtaggtgt				4192
					13	cenH	aagtgataagagtaggtgtaggagtaggactcatttattgaatctggtgatttgcgtcgg				4233
					14	cenH	tcaatctttaaattcctttctgaacctctctgttatgtcagtgcttcggtattatgcttt				3410
					15	cenH	gcttttttggattacaagtgataagagtaggtgtaggagtaggactcatttattgaatct				4218
					16	cenH	taggtgtaggagtaggactcatttattgaatctggtgatttgcgtcggaaggttgagaat				4245
					17	cenH	ttggtttttatcgtcgatgtctaagaaggatctaagtaatttgttt			+t	2955
					18	cenH	cgatttacaggctgggcattcacgaaacatagcgtttttacatttctacaggcacaccat				3628
					19	cenH	gaattagcgtataagaaagaaatggagcttttttggattacaagtgataagagtaggtgt				4192
					20	cenH	taggtgtaggagtaggactcatttattgaatctggtgatttgcgtcggaaggttgagaat				4245
					21	cenH	tatagagagaggctgatgatttataaacacaaacgataagacttgtaacatgaagtttgt				3342
					22	cenH	taagagtaggtgtaggagtaggactcatttattgaatctggtgatttgcgtcggaaggtt				4239
					24	cenH	tgttttctcaagatgataacggatctagcttcgccatcaataagtatgagacaaaggagt				3152
					37	cenH	taaacgcccattcatcaaacgagtcgagatgagaggaatcattgtataaaaggctagcat				3801
					38	cenH	aaacagatcagcaaaacaaacaattgctacagtaactccaatattagcaagagttattac				3019
					39	cenH	aataggtccaaagttaccgtatatttaggtttcatgtttgtgattactggagaacgactg				3496
					40	cenH	tttaccgaaactttcagatctcgcctatttaccgatccaattgctagtgcagtaatagtt				4342
					41	cenH	ttggtttttatcgtcgatgtctaagaaggatctaagt				2946
					42	cenH	taggtgtaggagtaggactcatttattgaatctggtgatttgcgtcggaaggttgagaat				4245
					43	cenH	gcttttttggattacaagtgataagagtaggtgtaggagtaggactcatttattgaatct				4218
					44	cenH	gtaggactcatttattgaatctggtgatttgcgtcggaaggttgagaatataaagagcgt				4256
		* Additional sequence indicates the sequence that was detected at the boundary between adaptor and insertion fragment.
		** Mapping read indicates the 5'ends of 5'RACE product, in which occasional base substitutions were corrected according to the reference genome for convenience. The reads are indicated in 3' to 5' direction.
		*** Template position represents relative positional information of the first base of mapping read in accordance with arbitrary cenH template sequence.

### Sheet: Epe1 OP 3RACE cenH Rv
	Supplementary Data. List of RACE products
	Kind of RACE	RACE primer	Direction	Strain name	clone#	Blast hit	Additional sequence*	Mapping read (3' <-- 5') **				Template position***
	3'RACE	cenH	Reverse	Epe1 OP	49	cenH	c+	caaggacgacaacacatcctgacagttaattcattaaatactaatactattgaggattct				1967
					52	cenH	gt+	tgtggaaaaaccattatccatttcgttgctaagatcgattggtgacgacgatat				2748
					53	cenH	a+	tcgttgctaagatcgattggtgacgacgatat				2770
					54	cenH	c+	gttatgttttgatacagatgtggaaaaaccattatccatttcgttgctaagatcgattgg				2730
					58	cenH	c+	gaacaaaacgaattactgtcattagaatatgctccaaagtgtgacgctatatcttgtatc				2117
					61	cenH	c+	attgctacgttcattcattgatccaacagcatgggtatagagaaacgataagcaggagtt				2178
					63	cenH		atgctccaaagtgtgacgctatatcttgtatctattgctacgttcattcattgatccaac				2145
					65	cenH		caggacttgttgaaagagttatgttttgatacagatgtggaaaaaccattatccatttcg				2713
					66	cenH	ca+	tgacgctatatcttgtatctattgctacgttcattcattgatccaacagcatgggtatag				2158
					67	cenH	c+	cgctatatcttgtatctattgctacgttcattcattgatccaacagcatgggtatagaga				2161
					68	cenH		aagattcaggacttgttgaaagagttatgttttgatacagatgtggaaaaaccattatcc				2707
					69	cenH	gt+	cgctatatcttgtatctattgctacgttcattcattgatccaacagcatgggtatagaga				2161
					70	cenH		atgctccaaagtgtgacgctatatcttgtatctattgctacgttcattcattgatccaac				2145
					71	cenH	c+	gaacaaaacgaattactgtcattagaatatgctccaaagtgtgacgctatatcttgtatct				2117
					72	cenH	cg+	agtagtaaaattgtaaacttttatttttataccatagtagtatggctatgaatggaaggt				1652
					74	cenH	g+	acagtagtaaaattgtaaacttttatttttataccatagtagtatggctatgaatggaag				1650
					76	cenH	gg+	cgctatatcttgtatctattgctacgttcattcattgatccaacagcatgggtatagaga				2161
					77	cenH		agaacaaaacgaattactgtcattagaatatgctccaaagtgtgacgctatatcttgtatct				2116
					78	cenH		agaacaaaacgaattactgtcattagaatatgctccaaagtgtgacgctatatcttgtat				2116
					79	cenH	c+	gacgctatatcttgtatctattgctacgttcattcattgatccaacagcatgggtataga				2159
					80	cenH	ag+	cagtagtaaaattgtaaacttttatttttataccatagtagtatggctatgaatggaagg				1651
					81	cenH	gt+	cgctatatcttgtatctattgctacgttcattcattgatccaacagcatgggtatagaga				2161
					82	cenH		gacgctatatcttgtatctattgctacgttcattcattgatccaacagcatgggtataga				2159
					83	cenH	ca+	aaagtgtgacgctatatcttgtatctattgctacgttcattcattgatccaacagcatgg				2152
					84	cenH	a+	tggaaaaaccattatccatttcgttgctaagatcgattggtgacgacgatat				2750
					85	cenH	ca+	aacaaaacgaattactgtcattagaatatgctccaaagtgtgacgctatatcttgtatct				2118
					86	cenH	att+	tgacgctatatcttgtatctattgctacgttcattcattgatccaacagcatgggtatag				2158
					87	cenH		ggaaaaaccattatccatttcgttgctaagatcgattggtgacgacgatat				2751
					89	cenH	gg+	attgctacgttcattcattgatccaacagcatgggtatagagaaacgataagcaggagtt				2178
					91	cenH	a+	gaaagagttatgttttgatacagatgtggaaaaaccattatccatttcgttgctaagatcg				2724
		* Additional sequence indicates the sequence that was detected at the boundary between insertion fragment and polyA.
		** Mapping read indicates the 3'end of 3'RACE product, in which occasional base substitutions were corrected according to the reference genome for convenience. The reads are indicated in 3' to 5' direction
		The terminal base except for thymine was considered as transcription termination site when the additional sequence was not observed.
		*** Template position represents relative positional information of the last base of mapping read in accordance with arbitrary cenH template sequence.
