## Supplemental Data S1 for "Tandemly repeated genes promote RNAi-mediated heterochromatin formation via an anti-silencing factor Epe1 in fission yeast": List of RACE products cenH epe1dcr1 30read.xlsx

### Sheet: epe1Δdcr1Δ 5RACE cenH Fw
	Table S3. List of RACE products
	Kind of RACE	RACE primer	Direction	Strain name	clone#	Blast hit	Additional sequence*	Mapping read (5' --> 3') **		Template position***
	5'RACE	cenH	Forward strand	epe1Δdcr1Δ	27	cenH		acgaaacccacaaagtcattagggatatcatccgaacagaagggtatatatgcaaaatac		2522
					28	cenH		ggaatgaacatgatcatcaaaggaatgtttcctcaaagtgagaactatagtgttgcaaga		2038
					29	cenH		atcaaccaacgacttgacggtatgctattccttctttttttaaggcttcactaccatcga		1580
					30	cenH		aaccctacccatcaaccaacgacttgacggtatgctattccttctttttttaaggcttca		1570
					31	cenH		aaacaaatcctagtcaactgaacaacgcatctacctcagcagttcttgggaaatgtataa		1826
					32	cenH		atcaaccaacgacttgacggtatgctattccttctttttttaaggcttcactaccatcga		1580
					33	cenH	g+	atcaaccaacgacttgacggtatgctattccttctttttttaaggcttcactaccatcga		1580
					34	cenH		atcaaccaacgacttgacggtatgctattccttctttttttaaggcttcactaccatcga		1580
					35	cenH		acccatcaaccaacgacttgacggtatgctattccttctttttttaaggcttcactacca		1576
					36	cenH		acccatcaaccaacgacttgacggtatgctattccttctttttttaaggcttcactacca		1576
					37	cenH		atcaaccaacgacttgacggtatgctattccttctttttttaaggcttcactaccatcga		1580
					38	cenH		aaccctacccatcaaccaacgacttgacggtatgctattccttctttttttaaggcttca		1570
					39	cenH		aaaccgtgacaatacacctaagctaaaaggtcaacgcacgcctaaactagcagctcaact		1439
					40	cenH		aaaccgtgacaatacacctaagctaaaaggtcaacgcacgcctaaactagcagctcaact		1439
					41	cenH		aaccctacccatcaaccaacgacttgacggtatgctattccttctttttttaaggcttca		1570
					42	cenH		cttcaaggacgacaacacatcctgacagttaattcattaaatactaatactattgaggat		1964
					43	cenH		acccatcaaccaacgacttgacggtatgctattccttctttttttaaggcttcactacca		1576
					44	cenH		acccatcaaccaacgacttgacggtatgctattccttctttttttaaggcttcactacca		1576
					46	cenH		acccatcaaccaacgacttgacggtatgctattccttctttttttaaggcttcactacca		1576
					47	cenH		aaccctacccatcaaccaacgacttgacggtatgctattccttctttttttaaggcttca		1570
					48	cenH		cttcaaggacgacaacacatcctgacagttaattcattaaatactaatactattgaggat		1964
					33	cenH		acccatcaaccaacgacttgacggtatgctattccttctttttttaaggcttcactacca		1576
					35	cenH		atcaaccaacgacttgacggtatgctattccttctttttttaaggcttcactaccatcga		1580
					36	cenH		acccatcaaccaacgacttgacggtatgctattccttctttttttaaggcttcactacca		1576
					37	cenH		aaaccgtgacaatacacctaagctaaaaggtcaacgcacgcctaaactagcagctcaact		1439
					38	cenH		cataaagctggtacttcgaaatatgcctatgaaatctctacctgctttgcaccctaaata		2283
					39	cenH		aaccctacccatcaaccaacgacttgacggtatgctattccttctttttttaaggcttca		1570
					40	cenH		atcaaccaacgacttgacggtatgctattccttctttttttaaggcttcactaccatcga		1580
					41	cenH		atcaaccaacgacttgacggtatgctattccttctttttttaaggcttcactaccatcga		1580
					42	cenH		acccatcaaccaacgacttgacggtatgctattccttctttttttaaggcttcactacca		1576
		* Additional sequence indicates the sequence that was detected at the boundary between adaptor and insertion fragment.
		** Mapping read indicates the 5'ends of 5'RACE product, in which occasional base substitutions were corrected according to the reference genome for convenience. The reads are indicated in 5' to 3' direction.
		*** Template position represents relative positional information of the first base of mapping read in accordance with arbitrary cenH template sequence.

### Sheet: epe1Δdcr1Δ 3RACE cenH Fw 
	Table S3. List of RACE products
	Kind of RACE	RACE primer	Direction	Strain name	clone#	Blast hit	Mapping read (5' --> 3') **				Additional sequence*	Template position***
	3'RACE	cenH	Forward	epe1Δdcr1Δ	13	cenH	catccaacgtatctacaaatttctcgctgttttgcatatacatttatatttaatagtgaattagcgtataagaaag					4154	4151
					14	cenH	atttctcgctgttttgcatatacatttatatttaatagtgaattagcgtataagaaagaaatggagcttttttgg					4169	4168
					17	cenH	acaaatttctcgctgttttgcatatacatttatatttaatagtgaattagcgtataagaaagaaatggagcttttttgg					4169	4168
					18	cenH	gctcgacattgttgttttgaacaactactaagagttgcaaatgtgaaagcaacaacatccaacgtatctac					4091
					19	cenH	atccaacgtatctacaaatttctcgctgttttgcatatacatttatatttaatagtgaattagcgtataagaaag					4151
					20	cenH	cgtatctacaaatttctcgctgttttgcatatacatttatatttaatagtgaattagcgtataagaaagaaatggagcttttttggatta				+t	4172
					22	cenH	aaagcaacaacatccaacgtatctacaaatttctcgctgttttgcatatacatttatatttaatagtgaattagcg					4141
					23	cenH	ttatatttaatagtgaattagcgtataagaaagaaatggagcttttttgg					4168
					15	cenH	caaatgtgaaagcaacaacatccaacgtatctacaaatttctcgctgttttgcatatacatttatatttaatagtgaattagcgtataagaaag				+c	4151
					16	cenH	aacaacatccaacgtatctacaaatttctcgctgttttgcatatacatttatatttaatagtgaattagcgtataagaaagaaatggagcttttttg				+ct	4167
					17	cenH	acaacatccaacgtatctacaaatttctcgctgttttgcatatacatttatatttaatagtgaattagcgtataagaaagaaatggagcttttttg				+ct	4167
					20	cenH	tgaaagcaacaacatccaacgtatctacaaatttctcgctgttttgcatatacatttatatttaatagtgaattagcgtataagaaagaaatggagcttttttg					4167
					21	cenH	acaaatttctcgctgttttgcatatacatttatatttaatagtgaattagcgta				+c	4143
					22	cenH	ctgttttgcatatacatttatatttaatagtgaattagcgtataagaaagaaatgg					4158	4157
					23	cenH	ttaatagtgaattagcgtataagaaagaaatggagcttttttg					4167
					24	cenH	tttgagaaaacagatcagcaaaacaaacaattgctacagtaactccaatattagcaagagttattacaactacaactataacta				+g	3036
					13	cenH	ggacaaccagcctgagcacaagagacatggtgtactagactttgtgcggaatgtctacttcaaaactcgcatctttatatctgatatatagagagaggctgatgatttataaacac					3312
					14	cenH	gatgatttataaacacaaacgataagacttgtaacatgaagtttgtcgaaaaagtcaatctttaaattcctttctgaacc					3376
					16	cenH	gttgcaaatgtgaaagcaacaacatccaacgtatctacaaatttctcgctgttttgcatatacatttatatttaatagtgaattagcgtata				+tg	4144	4145
					17	cenH	tacaaatttctcgctgttttgcatatacatttatatttaatagtgaattagcgtataagaaagaaatggagcttttttgg					4168
					19	cenH	gcaaatgtgaaagcaacaacatccaacgtatctacaaatttctcgctgttttgcatatacatttatatttaatagtgaattagcgtataagaaag				+g	4151
					20	cenH	tttatatttaatagtgaattagcgtataagaaagaaatggagcttttttggattac				+t	4173
					21	cenH	gagttgcaaatgtgaaagcaacaacatccaacgtatctacaaatttctcgctgttttgcatatacatttatatttaatagtgaattagcgtata				+tg	4144	4145
					24	cenH	ctactaagagttgcaaatgtgaaagcaacaacatccaacgtatctacaaatttctcgctgttttgcatatacatttatatttaatagtgaattagcgtataag					4147
					25	cenH	ccaacgtatctacaaatttctcgctgttttgcatatacatttatatttaatagtgaattagcgt				+tt	4142
					26	cenH	tatacatttatatttaatagtgaattagcgtataagaaagaaatggagcttttttggattac				+g	4173
					27	cenH	acatccaacgtatctacaaatttctcgctgttttgcatatacatttatatttaatagtgaattagcgt				+tt	4142
					28	cenH	tttgcatatacatttatatttaatagtgaattagcgtataagaaagaaatggagcttttttggattac					4173
					29	cenH	ccaacgtatctacaaatttctcgctgttttgcatatacatttatatttaatagtgaattagcgtataagaaag				+t	4151
					30	cenH	catccaacgtatctacaaatttctcgctgttttgcatatacatttatatttaatagtgaattagcgtataagaaag					4151
		* Additional sequence indicates the sequence that was detected at the boundary between insertion fragment and polyA.
		** Mapping read indicates the 3'end of 3'RACE product, in which occasional base substitutions were corrected according to the reference genome for convenience. The reads are indicated in 5' to 3' direction
		The terminal base except for adenine was considered as transcription termination site when the additional sequence was not observed.
		*** Template position represents relative positional information of the last base of mapping read in accordance with arbitrary cenH template sequence.

### Sheet: epe1Δdcr1Δ 5RACE cenH Rv
	Table S3. List of RACE products
	Kind of RACE	RACE primer	Direction	Strain name	clone#	Blast hit	Mapping read (3' <-- 5') **			Additional sequence*	Template position***
	5'RACE	cenH	Reverse strand	Δepe1Δdcr1	25	cenH	gcttttttggattacaagtgataagagtaggtgtaggagtaggactcatttattgaatct				4218
					26	cenH	atatttaatagtgaattagcgtataagaaagaaatggagcttttttggattacaagtgat				4180
					27	cenH	tttatatttaatagtgaattagcgtataagaaagaaatggagcttttttggattacaagt				4177
					28	cenH	aacatgggacctcttgatatggacattgatatgaacatgaatatggtatagagaactaca				3902
					29	cenH	gcgtataagaaagaaatggagcttttttggattacaagtgataagagtaggtgtaggagt				4198
					30	cenH	aacatgggacctcttgatatggacattgatatgaacatgaatatggtatagagaactaca				3902
					31	cenH	aacatgggacctcttgatatggacattgatatgaacatgaatatggtatagagaactaca				3902
					32	cenH	gcgtataagaaagaaatggagcttttttggattacaagtgataagagtaggtgtaggagt				4198
					34	cenH	gcgtataagaaagaaatggagcttttttggattacaagtgataagagtaggtgtaggagt				4198
					36	cenH	tacaagtgataagagtaggtgtaggagtaggactcatttattgaatctggtgatttgcgtc				4231
					37	cenH	ggtgtaggagtaggactcatttattgaatctggtgatttgcgtcggaaggttgagaatat				4247
					39	cenH	ggtgtaggagtaggactcatttattgaatctggtgatttgcgtcggaaggttgagaatat				4247
					40	cenH	aacatgggacctcttgatatggacattgatatgaacatgaatatggtatagagaactaca				3902
					41	cenH	gcttttttggattacaagtgataagagtaggtgtaggagtaggactcatttattgaatct				4218
					42	cenH	aatagtgaattagcgtataagaaagaaatggagcttttttggattacaagtgataagagt				4186
					43	cenH	gcttttttggattacaagtgataagagtaggtgtaggagtaggactcatttattgaatct				4218
					44	cenH	gcgtataagaaagaaatggagcttttttggattacaagtgataagagtaggtgtaggagt				4198
					45	cenH	gcgtataagaaagaaatggagcttttttggattacaagtgataagagtaggtgtaggagt				4198
					48	cenH	gcttttttggattacaagtgataagagtaggtgtaggagtaggactcatttattgaatct				4218
					13	cenH	agtaggtgtaggagtaggactcatttattgaatctggtgatttgcgtcggaaggttgaga				4243
					14	cenH	agaactatcactactctgaagacaacgatgtgttttctcaagatgataacggatctagct				3122
					15	cenH	acaagtgataagagtaggtgtaggagtaggactcatttattgaatctggtgatttgcgtc				4231
					16	cenH	agaactatcactactctgaagacaacgatgtgttttctcaagatgataacggatctagct				3122
					17	cenH	tttatatttaatagtgaattagcgtataagaaagaaatggagcttttttggattacaagt				4177
					18	cenH	tttatatttaatagtgaattagcgtataagaaagaaatggagcttttttggattacaagt				4177
					19	cenH	ggtgtaggagtaggactcatttattgaatctggtgatttgcgtcggaaggttgagaatat				4247
					20	cenH	tttatatttaatagtgaattagcgtataagaaagaaatggagcttttttggattacaagt				4177
					21	cenH	atatttaatagtgaattagcgtataagaaagaaatggagcttttttggattacaagtgat				4180
					22	cenH	gcttttttggattacaagtgataagagtaggtgtaggagtaggactcatttattgaatct				4218
					23	cenH	tttatatttaatagtgaattagcgtataagaaagaaatggagcttttttggattacaagt				4177
		* Additional sequence indicates the sequence that was detected at the boundary between adaptor and insertion fragment.
		** Mapping read indicates the 5'ends of 5'RACE product, in which occasional base substitutions were corrected according to the reference genome for convenience. The reads are indicated in 3' to 5' direction.
		*** Template position represents relative positional information of the first base of mapping read in accordance with arbitrary cenH template sequence.

### Sheet: epe1Δdcr1Δ 3RACE cenH Rv
	Table S3. List of RACE products
	Kind of RACE	RACE primer	Direction	Strain name	clone#	Blast hit	Additional sequence*	Mapping read (3' <-- 5') **				Template position***
	3'RACE	cenH	Reverse	epe1Δdcr1Δ	2	cenH	ctt+	tgtgacgctatatcttgtatctattgctacgttcattcattgatccaacagcatgggtat				2156
					3	cenH	c+	gctttattacacttggtcaaagaaatctatatgatgttctttacgaaacccacaaagtca				2480
					4	cenH	ca+	acgctatatcttgtatctattgctacgttcattcattgatccaacagcatgggtatagag				2160
					7	cenH		gtggaaaaaccattatccatttcgttgctaagatcgattggtgacgacgatattat				2749
					12	cenH	a+	acgctatatcttgtatctattgctacgttcattcattgatccaacagcatgggtatagag				2160
					13	cenH	a+	acgctatatcttgtatctattgctacgttcattcattgatccaacagcatgggtatagag				2160
					18	cenH		cagtagtaaaattgtaaacttttatttttataccatagtagtatggctatgaatggaagg				1651
					19	cenH	a+	ttagaacaaaacgaattactgtcattagaatatgctccaaagtgtgacgctatatcttgt				2114
					21	cenH		gacgctatatcttgtatctattgctacgttcattcattgatccaacagcatgggtataga				2159
					22	cenH		acgctatatcttgtatctattgctacgttcattcattgatccaacagcatgggtatagag				2160
					23	cenH	gtt+	tccaaagtgtgacgctatatcttgtatctattgctacgttcattcattgatccaacagca				2149
					24	cenH	cttatt+	tacagatgtggaaaaaccattatccatttcgttgctaagatcgattggtgacgacgatat				2742
					25	cenH	ca+	acgctatatcttgtatctattgctacgttcattcattgatccaacagcatgggtatagag				2160
					26	cenH	c+	gatacagatgtggaaaaaccattatccatttcgttgctaagatcgattggtgacgacgat				2740
					27	cenH	c+	atgctccaaagtgtgacgctatatcttgtatctattgctacgttcattcattgatccaacag				2145
					31	cenH	a+	gacgctatatcttgtatctattgctacgttcattcattgatccaacagcatgggtataga				2159
					33	cenH	gt+	aacaaaacgaattactgtcattagaatatgctccaaagtgtgacgctatatcttgtatct				2118
					34	cenH	c+	cgctatatcttgtatctattgctacgttcattcattgatccaacagcatgggtatagaga				2161
					35	cenH	ca+	acgctatatcttgtatctattgctacgttcattcattgatccaacagcatgggtatagag				2160
					36	cenH	a+	gacgctatatcttgtatctattgctacgttcattcattgatccaacagcatgggtatagag				2159
					37	cenH	c+	gctccaaagtgtgacgctatatcttgtatctattgctacgttcattcattgatccaacagc				2147
					38	cenH	a+	gacgctatatcttgtatctattgctacgttcattcattgatccaacagcatgggtataga				2159
					39	cenH	c+	gaatatgctccaaagtgtgacgctatatcttgtatctattgctacgttcattcattgatcc				2141
					40	cenH	c+	gattggactaataatttaaaactaaaacctaaacctattttacaaataaaactcataatt				1502
					41	cenH	a+	ttagaacaaaacgaattactgtcattagaatatgctccaaagtgtgacgctatatcttgt				2114
					42	cenH		gacgctatatcttgtatctattgctacgttcattcattgatccaacagcatgggtataga				2159
					43	cenH	c+	cgctatatcttgtatctattgctacgttcattcattgatccaacagcatgggtatagaga				2161
					45	cenH	ca+	acgctatatcttgtatctattgctacgttcattcattgatccaacagcatgggtatagag				2160
					46	cenH	c+	atgctccaaagtgtgacgctatatcttgtatctattgctacgttcattcattgatccaaca				2145
					48	cenH		gtggaaaaaccattatccatttcgttgctaagatcgattggtgacgacgatattatc				2749
		* Additional sequence indicates the sequence that was detected at the boundary between insertion fragment and polyA.
		** Mapping read indicates the 3'end of 3'RACE product, in which occasional base substitutions were corrected according to the reference genome for convenience. The reads are indicated in 3' to 5' direction
		The terminal base except for thymine was considered as transcription termination site when the additional sequence was not observed.
		*** Template position represents relative positional information of the last base of mapping read in accordance with arbitrary cenH template sequence.
