## Supplemental Data S1 for "Tandemly repeated genes promote RNAi-mediated heterochromatin formation via an anti-silencing factor Epe1 in fission yeast": List of RACE products Kint2-ura4 clr4 30read.xlsx

### Sheet: 5RACE
	Supplementary Data. List of RACE products
	Kind of RACE	RACE primer	Direction	Strain name	clone#	Blast hit	Additional sequence*	Mapping read (5' --> 3') **				Template position***
	5'RACE	Kint2::ura4	sense strand	clr4Δ	1	ura4		aagaacctcttttttgcttggatcgaaattaaaggtttaaaagcaaagttatggatgcta				593
					2	ura4		gtcctaccaagaacctcttttttgcttggatcgaaattaaaggtttaaaagcaaagttat				585
					3	ura4		aagaacctcttttttgcttggatcgaaattaaaggtttaaaagcaaagttatggatgcta				593
					4	ura4		aagaacctcttttttgcttggatcgaaattaaaggtttaaaagcaaagttatggatgcta				593
					5	ura4		aagaacctcttttttgcttggatcgaaattaaaggtttaaaagcaaagttatggatgcta				593
					6	ura4		aagaacctcttttttgcttggatcgaaattaaaggtttaaaagcaaagttatggatgcta				593
					7	ura4		aagaacctcttttttgcttggatcgaaattaaaggtttaaaagcaaagttatggatgcta				593
					10	ura4		aagaacctcttttttgcttggatcgaaattaaaggtttaaaagcaaagttatggatgcta				593
					11	ura4		aagaacctcttttttgcttggatcgaaattaaaggtttaaaagcaaagttatggatgcta				593
					12	ura4	t+	aagaacctcttttttgcttggatcgaaattaaaggtttaaaagcaaagttatggatgcta				593
					13	ura4		accgtattgtcctaccaagaacctcttttttgcttggatcgaaattaaaggtttaaaagc				577
					15	ura4		aagaacctcttttttgcttggatcgaaattaaaggtttaaaagcaaagttatggatgcta				593
					16	ura4		aagaacctcttttttgcttggatcgaaattaaaggtttaaaagcaaagttatggatgcta				593
					17	ura4		atggatgctagagtatttcaaagctattcagctagagctgaggggatgaaaaatcccatt				643
					18	ura4		aagaacctcttttttgcttggatcgaaattaaaggtttaaaagcaaagttatggatgcta				593
					20	ura4		aagaacctcttttttgcttggatcgaaattaaaggtttaaaagcaaagttatggatgcta				593
					21	ura4		aagaacctcttttttgcttggatcgaaattaaaggtttaaaagcaaagttatggatgcta				593
					22	ura4		aagaacctcttttttgcttggatcgaaattaaaggtttaaaagcaaagttatggatgcta				593
					23	ura4		aagaacctcttttttgcttggatcgaaattaaaggtttaaaagcaaagttatggatgcta				593
					24	ura4		aagaacctcttttttgcttggatcgaaattaaaggtttaaaagcaaagttatggatgcta				593
					25	ura4		aagaacctcttttttgcttggatcgaaattaaaggtttaaaagcaaagttatggatgcta				593
					27	ura4		aagaacctcttttttgcttggatcgaaattaaaggtttaaaagcaaagttatggatgcta				593
					28	ura4		ttcctacacagagaaaaccttagaatggtttgagaagcataccgatttttgctttggctt				1125
					29	ura4		caagaacctcttttttgcttggatcgaaattaaaggtttaaaagcaaagttatggatgct				592
					30	ura4		aagaacctcttttttgcttggatcgaaattaaaggtttaaaagcaaagttatggatgcta				593
					31	ura4		aagaacctcttttttgcttggatcgaaattaaaggtttaaaagcaaagttatggatgcta				593
					32	ura4		aagaacctcttttttgcttggatcgaaattaaaggtttaaaagcaaagttatggatgcta				593
					33	ura4		aagaacctcttttttgcttggatcgaaattaaaggtttaaaagcaaagttatggatgcta				593
					34	ura4		aagaacctcttttttgcttggatcgaaattaaaggtttaaaagcaaagttatggatgcta				593
					35	ura4		aagaacctcttttttgcttggatcgaaattaaaggtttaaaagcaaagttatggatgcta				593
		* Additional sequence indicates the sequence that was detected at the boundary between adaptor and insertion fragment.
		** Mapping read indicates the 5'ends of 5'RACE product, in which occasional mutations were corrected according to the reference genome for convenience. The reads are indicated in 5' to 3' direction.
		*** Template position represents relative positional information of the first base of mapping read in accordance with arbitrary Kint2::ura4 template sequence.

### Sheet: 3RACE
	Supplementary Data. List of RACE products
	Kind of RACE	RACE primer	Direction	Strain name	clone#	Blast hit	Mapping read (5' --> 3') **				Additional sequence*	Template position***
	3'RACE	Kint2::ura4	sense strand	clr4Δ	50	ura4	ttttcctaggcgttttatgtcagaaggcatttagaattagtatacaagtactctttg					1558
					51	ura4	ttgttttcctaggcgttttatgtcagaaggcatttagaattagtatacaagtactctttggt				+g	1560
					53	ura4	ggcatatcagcaaagactttctcagcattaaaaaaagactaatgtaaaatttttttggttggttattg					1474
					54	ura4	ctattatagataaacaccttgggaataaaaagtaatttgctatagtaatttattaaacatgctcct				+tc	1655
					56	ura4	ttttcctaggcgttttatgtcagaaggcatttagaattagtatacaagtactctttggt					1560
					58	ura4	ttttcctaggcgttttatgtcagaaggcatttagaattagtatacaagtactctttggtaaaa				+at	1564
					59	ura4	gcatatcagcaaagactttctcagcattaaaaaaagactaatgtaaaatttttttggttggt					1469
					61	ura4	tgcgtttgttttcctaggcgttttatgtcagaaggcatttagaattagtatacaagtactctttg					1558
					62	ura4	tatcagcaaagactttctcagcattaaaaaaagactaatgtaaaatttttttggttggtta				+ct	1471
					63	ura4	tttagaattagtatacaagtactctttggtaaaattttatgtagcgactaaaatattaactatt					1594
					64	ura4	agtatacaagtactctttggtaaaattttatgtagcgactaaaatattaactattatagataaac					1604
					66	ura4	ttagtatacaagtactctttggtaaaattttatgtagcgactaaaatattaactattatag				+ccc	1598
					68	ura4	gcatatcagcaaagactttctcagcattaaaaaaagactaatgtaaaatttttttggttggtt					1470
					69	ura4	gcgtttgttttcctaggcgttttatgtcagaaggcatttagaattagtatacaagtactctttg				+at	1558
					70	ura4	tttgttttcctaggcgttttatgtcagaaggcatttagaattagtatacaagtactctttggt					1560
					71	ura4	gtttgttttcctaggcgttttatgtcagaaggcatttagaattagtatacaagtactctttgg				+c	1559
					73	ura4	aattagtatacaagtactctttggtaaaattttatgtagcgactaaaatattaactattatag				+gt	1598
					74	ura4	atatcagcaaagactttctcagcattaaaaaaagactaatgtaaaatttttttggttggttattg					1474
					75	ura4	aggcatatcagcaaagactttctcagcattaaaaaaagactaatgtaaaatttttttggttggtt				+g	1470
					77	ura4	gcgtttgttttcctaggcgttttatgtcagaaggcatttagaattagtatacaagtactctttg				+at	1558
					80	ura4	cttgtttgcgtttgttttcctaggcgttttatgtcagaaggcatttagaattagtatacaagtactctttggt				+g	1560
					81	ura4	gcgtttgttttcctaggcgttttatgtcagaaggcatttagaattagtatacaagtactctttg				+at	1558
					84	ura4	agaattagtatacaagtactctttggtaaaattttatgtagcgactaaaatattaactattatag					1598
					85	ura4	cttgtttgcgtttgttttcctaggcgttttatgtcagaaggcatttagaattagtatacaagtactctttg				+ac	1558
					86	ura4	gcatatcagcaaagactttctcagcattaaaaaaagactaatgtaaaatttttttggttggtta				+ac	1471
					87	ura4	tatacaagtactctttggtaaaattttatgtagcgactaaaatattaactattatagataaa				+aaagc	1603
					89	ura4	ttgttttcctaggcgttttatgtcagaaggcatttagaattagtatacaagtactctttggt				+g	1560
					90	ura4	cgtttgttttcctaggcgttttatgtcagaaggcatttagaattagtatacaagtactctttgg				+c	1559
					91	ura4	gcgtttgttttcctaggcgttttatgtcagaaggcatttagaattagtatacaagtactctttgg					1559
					92	ura4	gaattagtatacaagtactctttggtaaaattttatgtagcgactaaaatattaactattatag				+gt	1598
		* Additional sequence indicates the sequence that was detected at the boundary between insertion fragment and polyA.
		** Mapping read indicates the 3'end of 3'RACE product, in which occasional base substitutions were corrected according to the reference genome for convenience. The reads are indicated in 5' to 3' direction
		The terminal base except for adenine was considered as transcription termination site when the additional sequence was not observed.
		*** Template position represents relative positional information of the last base of mapping read in accordance with arbitrary Kint2::ura4 template sequence.
