## Supplemental Data S1 for "Tandemly repeated genes promote RNAi-mediated heterochromatin formation via an anti-silencing factor Epe1 in fission yeast": List of RACE products Kint2-ura4 Epe1 OP 30read.xlsx

### Sheet: 5RACE
	Supplementary Data. List of RACE products
	Kind of RACE	RACE primer	Direction	Strain name	clone#	Blast hit	Additional sequence*	Mapping read (5' --> 3') **				Template position***
	5'RACE	Kint2::ura4	sense strand	Epe1 OP	1	ura4	a+	aagaacctcttttttgcttggatcgaaattaaaggtttaaaagcaaagttatggatgcta				593
					2	ura4		acaaaagtaagaaattctgtaaataagccttaatgcccttgctttaaattaaaatggttc				347
					3	ura4		aagaacctcttttttgcttggatcgaaattaaaggtttaaaagcaaagttatggatgcta				593
					4	ura4		attgtcctaccaagaacctcttttttgcttggatcgaaattaaaggtttaaaagcaaagt				582
					5	ura4		aagaacctcttttttgcttggatcgaaattaaaggtttaaaagcaaagttatggatgcta				593
					6	ura4		aagaacctcttttttgcttggatcgaaattaaaggtttaaaagcaaagttatggatgcta				593
					7	ura4		gccatacagtgccaggcgagggtattatacaaggcctcaaagaagttggtttacctttgg				1010
					9	ura4		aagaacctcttttttgcttggatcgaaattaaaggtttaaaagcaaagttatggatgcta				593
					10	ura4		aagaacctcttttttgcttggatcgaaattaaaggtttaaaagcaaagttatggatgcta				593
					11	ura4		caagaacctcttttttgcttggatcgaaattaaaggtttaaaagcaaagttatggatgct				592
					12	ura4		aagaacctcttttttgcttggatcgaaattaaaggtttaaaagcaaagttatggatgcta				593
					13	ura4		aagaacctcttttttgcttggatcgaaattaaaggtttaaaagcaaagttatggatgctag				593
					14	ura4		caagaacctcttttttgcttggatcgaaattaaaggtttaaaagcaaagttatggatgct				592
					15	ura4		aagaacctcttttttgcttggatcgaaattaaaggtttaaaagcaaagttatggatgcta				593
					16	ura4		accaagaacctcttttttgcttggatcgaaattaaaggtttaaaagcaaagttatggatg				590
					17	ura4		aagaacctcttttttgcttggatcgaaattaaaggtttaaaagcaaagttatggatgcta				593
					20	ura4	at+	ttggaaataccgtcaagctacaatatgcatctggtgtgtacaaaattgcttcttgggctc				938
					21	ura4		attgtcctaccaagaacctcttttttgcttggatcgaaattaaaggtttaaaagcaaagt				582
					22	ura4		aagaacctcttttttgcttggatcgaaattaaaggtttaaaagcaaagttatggatgcta				593
					23	ura4		aagaacctcttttttgcttggatcgaaattaaaggtttaaaagcaaagttatggatgcta				593
					24	ura4	cg+	gcttggatcgaaattaaaggtttaaaagcaaagttatggatgctagagtatttcaaagct				608
					25	ura4		atcgttttcttatctttgaggatcgcaaattcgcagacattggaaataccgtcaagctac				899
					27	ura4		accaagaacctcttttttgcttggatcgaaattaaaggtttaaaagcaaagttatggatg				590
					28	ura4		aagaacctcttttttgcttggatcgaaattaaaggtttaaaagcaaagttatggatgcta				593
					29	ura4		atcaagacacatattgacgttgtcgaggatttcgaccaggatatggtagaaaaactggtg				823
					31	ura4		acgtggtctcttgcttttggctgaaatgtcttccaaaggctctttggctactggttccta				1071
					32	ura4		aagaacctcttttttgcttggatcgaaattaaaggtttaaaagcaaagttatggatgcta				593
					33	ura4		aactatgcttcgtcggcatctctgcacatgtcgtgttttcttaccgtattgtcctaccaa				535
					34	ura4		atgcatctggtgtgtacaaaattgcttcttgggctcatatcacaaattgccatacagtgc				962
					35	ura4		aaataccgtcaagctacaatatgcatctggtgtgtacaaaattgcttcttgggctcatat				942
		* Additional sequence indicates the sequence that was detected at the boundary between adaptor and insertion fragment.
		** Mapping read indicates the 5'ends of 5'RACE product, in which occasional mutations were corrected according to the reference genome for convenience. The reads are indicated in 5' to 3' direction.
		*** Template position represents relative positional information of the first base of mapping read in accordance with arbitrary Kint2::ura4 template sequence.

### Sheet: 3RACE
		Supplementary Data. List of RACE products
		Kind of RACE	RACE primer	Direction	Strain name	clone#	Blast hit	Mapping read (5' --> 3') **				Additional sequence*	Template position***
		3'RACE	Kint2::ura4	sense strand	Epe1 OP	50	ura4	ttttcctaggcgttttatgtcagaaggcatttagaattagtatacaagtactctttg				+ at	1558
						53	ura4	aggcatatcagcaaagactttctcagcattaaaaaaagactaatgtaaaatttttttggttgg					1468
						55	ura4	ggttggaaggcatatcagcaaagactttctcagcattaaaaaaagactaatgtaaaatttttttggt					1465
						56	ura4	ttttcctaggcgttttatgtcagaaggcatttagaattagtatacaagtactctttggt				+g	1560
						57	ura4	ttgttttcctaggcgttttatgtcagaaggcatttagaattagtatacaagtactctttg				+ac	1558
						58	ura4	attagtatacaagtactctttggtaaaattttatgtagcgactaaaatattaactattatag				+gt	1598
						59	ura4	aggcatatcagcaaagactttctcagcattaaaaaaagactaatgtaaaatttttttggttggttattg				+c	1474
						60	ura4	tgcgtttgttttcctaggcgttttatgtcagaaggcatttagaattagtatacaagtactctttggt				+t	1560
						61	ura4	gttggaaggcatatcagcaaagactttctcagcattaaaaaaagactaatgtaaaatttttttggttggttatt				+c	1473
						62	ura4	tagaattagtatacaagtactctttggtaaaattttatgtagcgactaaaatattaactattataga				+c	1599
						63	ura4	gcatatcagcaaagactttctcagcattaaaaaaagactaatgtaaaatttttttggttggttattg				+t	1474
						64	ura4	atatcagcaaagactttctcagcattaaaaaaagactaatgtaaaatttttttggttggttatt				+c	1473
						66	ura4	ggcatatcagcaaagactttctcagcattaaaaaaagactaatgtaaaatttttttggttgg				+ct	1468
						67	ura4	tttcctaggcgttttatgtcagaaggcatttagaattagtatacaagtactctttggt					1560
						68	ura4	tcagcaaagactttctcagcattaaaaaaagactaatgtaaaatttttttggttggttattg					1474
						70	ura4	tttcctaggcgttttatgtcagaaggcatttagaattagtatacaagtactctttggt					1560
						71	ura4	cgtttgttttcctaggcgttttatgtcagaaggcatttagaattagtatacaagtactctttgg				+cc	1559
						73	ura4	gactaatgtaaaatttttttggttggttattgaaaaagtcgatgccttgtttgcgtttgttttcctag				+t	1510
						74	ura4	tatgtcagaaggcatttagaattagtatacaagtactctttggtaaaattttatgtagcgactaaaatattaactattataga				+c	1599
						75	ura4	gaattagtatacaagtactctttggtaaaattttatgtagcgactaaaatattaactattatagat				+t	1600
						76	ura4	gcgtttgttttcctaggcgttttatgtcagaaggcatttagaattagtatacaagtactctttggt					1560
						78	ura4	gaaggcatatcagcaaagactttctcagcattaaaaaaagactaatgtaaaatttttttggttggttatt				+c	1473
						79	ura4	ggcatatcagcaaagactttctcagcattaaaaaaagactaatgtaaaatttttttggttgg				+cc	1468
						81	ura4	ttggaaggcatatcagcaaagactttctcagcattaaaaaaagactaatgtaaaatttttttggttggttat				+ ag	1472
						82	ura4	aggcatatcagcaaagactttctcagcattaaaaaaagactaatgtaaaatttttttggttggtt					1470
						84	ura4	tttcctaggcgttttatgtcagaaggcatttagaattagtatacaagtactctttggtaa				+g	1562
						85	ura4	tgcgtttgttttcctaggcgttttatgtcagaaggcatttagaattagtatacaagtactcttt				+tag	1557
						86	ura4	tggaaggcatatcagcaaagactttctcagcattaaaaaaagactaatgtaaaatttttttggttggt				+g	1469
						87	ura4	cgtttgttttcctaggcgttttatgtcagaaggcatttagaattagtatacaagtactctttg				+ct	1558
						88	ura4	gaaggcatatcagcaaagactttctcagcattaaaaaaagactaatgtaaaatttttttggttggtta				+c	1471
		* Additional sequence indicates the sequence that was detected at the boundary between insertion fragment and polyA.
		** Mapping read indicates the 3'end of 3'RACE product, in which occasional base substitutions were corrected according to the reference genome for convenience. The reads are indicated in 5' to 3' direction
		The terminal base except for adenine was considered as transcription termination site when the additional sequence was not observed.
		*** Template position represents relative positional information of the last base of mapping read in accordance with arbitrary Kint2::ura4 template sequence.
